# A *de novo* transcriptomic atlas of early embryo development in the Arabian killifish

**DOI:** 10.64898/2026.07.17.738637

**Authors:** Ruth Y. Akinmusola, Rashid Minhas, Paul O’Neill, Koto Kon-Nanjo, Tetsuo Kon, Yasuhito Shimada, Mark Ramsdale, Tetsuhiro Kudoh

## Abstract

The Arabian killifish (*Aphaniops dispar*) is new tractable vertebrate model system for developmental, ecological and biomedical research, including drug screening, pharmacological and infection biology studies. It is a relatively small euryhaline teleost with broad thermal tolerance and adaptability across a wide range of salinities from freshwater to hypersaline habitats. The embryos and early larvae are tolerant to environmental stressors and exhibit a delayed period of nutritional independence before hatching. This advantage offers an extended window for experimenting on the early developmental processes. Here, we describe time-course gene expression profiling of Arabian killifish embryos across nine developmental time points, from the 1-cell stage to the larval pre-hatching stage. Clustering of dynamic expression profiles for 27,564 Trinity genes revealed coordinated transcriptional modules corresponding to the maternal, blastula, maternal-to-zygotic transition (MZT)-related, gastrulation, organogenesis and larval maturation stages. The maternal stage displayed a highly distinct expression profile, dominated by maternal-specific transcripts that are rapidly degraded during the MZT. The later stages, from 48 hpf onward, revealed a shift from early regulatory mechanisms to the expression of organogenesis-related genes. The ZGA stage showed the conserved up-regulation of many zinc finger-associated genes, consistent with zebrafish and other teleost genomes. Overall, embryo development in *A. dispar* is slower than in zebrafish, with equivalent stages occurring several hours later. We propose a delayed onset of zygotic genome activation (ZGA) in the blastula stage, corresponding to 6 hpf in the Arabian killifish. Taken together, this study provides a transcriptomic resource for mining embryo development-related genes in the Arabian killifish.
