## Supplementary material for "A *de novo* transcriptomic atlas of early embryo development in the Arabian killifish": Table S1A-E

### Sheet: Supplemental Table 1A
Table S1A: Sequencing information
		Before filtering	Before filtering	Before filtering	Before filtering	After filtering	After filtering	After filtering	After filtering	Filtering result	Filtering result
Stage	Replicate_ID	total reads	Q20 %	Q30 %	GC content (%)	total reads	Q20 %	Q30 %	GC content (%)	reads passed filters	reads passed %
11dpf	11dpf_1	34212484	97.3948	92.503	51.5834	33864168	97.6456	92.878	51.7909	33864168	98.9819
11dpf	11dpf_2	33769150	97.4937	93.1863	51.7921	33211050	97.8536	93.7671	51.8812	33211050	98.3473
11dpf	11dpf_3	37743230	97.5249	93.0005	51.3745	37406270	97.7628	93.3677	51.4059	37406270	99.1072
12hpf	12hpf_1	37233938	96.904	91.8528	51.441	36755682	97.2375	92.3372	51.4916	36755682	98.7155
12hpf	12hpf_2	27062212	96.9142	91.4751	51.4076	26674652	97.3372	92.1135	51.5149	26674652	98.5679
12hpf	12hpf_3	32356418	97.1314	92.4763	50.662	31894090	97.6063	93.1551	50.7221	31894090	98.5711
24hpf	24hpf_1	32874402	97.3706	92.9387	51.305	32472552	97.7495	93.4807	51.4378	32472552	98.7776
24hpf	24hpf_2	31821866	97.2107	92.5417	50.7913	31326058	97.5355	93.022	50.7199	31326058	98.4419
24hpf	24hpf_3	30353742	96.8489	91.5681	51.0658	29769792	97.4142	92.3683	51.2554	29769792	98.0762
48hpf	48hpf_1	31712818	97.522	93.1596	51.5899	31382828	97.7879	93.5773	51.7833	31382828	98.9594
48hpf	48hpf_2	32975396	97.5822	93.2336	51.8302	32593822	97.8797	93.7012	52.16	32593822	98.8429
48hpf	48hpf_3	30568716	97.173	91.952	51.758	30287092	97.4398	92.3233	51.8486	30287092	99.0787
5dpf	5dpf_2	37081132	97.4019	92.9373	51.3954	36593274	97.7531	93.5015	51.685	36593274	98.6843
5dpf	5dpf_3	28929492	97.2241	92.6748	51.5194	28576074	97.6354	93.2296	51.6047	28576074	98.7783
5dpf	5dpf_4	28325756	96.9023	91.2956	51.326	28055670	97.2704	91.7941	51.429	28055670	99.0465
6hpf	6hpf_1	28363670	97.3238	92.3167	50.6986	28044020	97.6159	92.7682	50.843	28044020	98.873
6hpf	6hpf_2	29418200	96.7528	91.8002	50.976	26698186	97.3798	92.7726	50.4441	26698186	90.754
6hpf	6hpf_3	33306908	97.1354	92.228	49.8661	32636298	97.4909	92.7874	49.6039	32636298	97.9866
72hpf	72hpf_1	35445482	97.4567	93.0662	51.7857	34985448	97.8145	93.638	51.9732	34985448	98.7021
72hpf	72hpf_2	33350830	97.3551	92.8799	52.0974	32941040	97.6714	93.3668	52.2355	32941040	98.7713
72hpf	72hpf_3	31373286	97.2183	92.6025	52.0721	31020550	97.5356	93.0669	52.1678	31020550	98.8757
7dpf	7dpf_1	36686406	97.5836	93.2613	51.8661	36248578	97.8472	93.6701	52.0219	36248578	98.8066
7dpf	7dpf_2	39902920	97.508	93.1358	51.5825	39369310	97.8163	93.6334	51.7886	39369310	98.6627
7dpf	7dpf_3	31037078	97.2663	92.3019	51.9842	30631342	97.5935	92.8315	51.9714	30631342	98.6927
Maternal	Maternal_1	31663270	97.3295	92.7725	50.3419	31200636	97.6635	93.2893	50.4052	31200636	98.5389
Maternal	Maternal_2	27195164	97.2095	92.354	49.6135	26767124	97.4986	92.8131	49.3829	26767124	98.426
Maternal	Maternal_3	30136048	97.2793	92.6204	50.2659	29638584	97.5985	93.1267	50.2682	29638584	98.3493

### Sheet: Supplemental Table 1B
Table S1B: Trinity assembly statistics
Metrics	Trinity .fasta assembly	cd-hit clustered assembly
Number of genes	1015470	149382
Number of transcripts	1309660	179410
GC (%)	47.11	52.6
Stats for all transcript contigs
Average contig length (bp)	457.17	695.73
Total size (bp)	598733144	124820556
Stats for longest isoform per gene
Average contig length (bp)	354.67	675.7
Total size (bp)	360161270	100937988

### Sheet: Supplemental Table 1C
Table S1C: Transrate metrics
Metrics	Trinity.fasta assembly	cd-hit clustered assembly
number of sequences	1309660	179410
number of bases	598733144	124820556
Smallest contig (bp)	128	255
Largest contig (bp)	48867	45855
Contigs < 200	395337	0
Contigs > 1k	99240	26618
Contigs > 10k	632	131
Contigs with ORF	153457	85631
Mean ORF %	64.15	99.84
N90 (bp)	249	339
N70 (bp)	442	480
N50 (bp)	1123	810
N30 (bp)	3124	1563
N10 (bp)	49867	3819
Proportion of n	0	0
GC(%)	47	53

### Sheet: Supplemental Table 1D
Table S1D: Read Representation
Stage	Replicate	Trinity.fasta Alignment_rate (%)	cd-hit clustered Alignment_rate (%)
Maternal	1	88.41	49.58
Maternal	2	89.25	51.57
Maternal	3	86.73	47.98
6hpf	1	94.64	58.53
6hpf	2	85.83	46.22
6hpf	3	90.97	49.5
12hpf	1	92.17	60
12hpf	2	89.83	56.16
12hpf	3	88.51	53.23
24hpf	1	92.79	59.57
24hpf	2	87.93	52.65
24hpf	3	91.69	56.28
48hpf	1	91.28	61.8
48hpf	2	91.78	63.39
48hpf	3	91.93	62.12
72hpf	1	92.21	61.86
72hpf	2	91.23	61.83
72hpf	3	91.36	62.75
5dpf	2	91.85	59.06
5dpf	3	91.86	59.19
5dpf	4	93.16	59.37
7dpf	1	89.82	62.05
7dpf	2	90.67	61.12
7dpf	3	91.72	62.06
11dpf	1	91.15	59.23
11dpf	2	90.95	59.27
11dpf	3	90.32	57.37

### Sheet: Supplemental Table 1E
Table S1E: BUSCO metrics
BUSCO Metrics	Trinity.fasta assembly	cd-hit clustered assembly
Actinopterygii lineage
Complete BUSCOs (%)	95.5	94
Complete and single copy (%)	40.1	87.6
Complete and duplicated (%)	55.5	6.3
Fragmented (%)	1.6	2
Missing (%)	2.9	4
Cyprinodontiformes lineage
Complete BUSCOs (%)	88.4	86.4
Complete and single copy (%)	40.6	80.6
Complete and duplicated (%)	47.8	5.7
Fragmented (%)	2	2.1
Missing (%)	0.096	11.5
