## Supplementary material for "A *de novo* transcriptomic atlas of early embryo development in the Arabian killifish": Table S3

### Sheet: TPM metrics vs DESeq2
Table S3: TPM threshold overlaps with the DESeq2-filtered genes
TPM Threshold (value in at least two stages)	Number of overlaps with DESeq2-filtered genes
0.5	26045
1	22879
2	18263
5	12988
10	9748
