## Supplementary material for "A *de novo* transcriptomic atlas of early embryo development in the Arabian killifish": Table S6A-B

### Sheet: Table S6A
Table S6A: PFAM domains of the Zinc-finger associated genes in cluster 4
prot_id	gene_id	transcript_id	Other gene names	Gene name	Organism	Protein names	PFAM-domain
ZFP62_HUMAN	TRINITY_DN1019_c0_g2	TRINITY_DN1019_c0_g2_i1.p1	ZFP62	znfp62	Homo sapiens (Human)	Zinc finger protein 62 homolog (Zfp-62)	zf-C2H2
ZFP37_MOUSE	TRINITY_DN113777_c1_g1	TRINITY_DN113777_c1_g1_i1.p1	Zfp37 Zfp-37	znfp37	Mus musculus (Mouse)	Zinc finger protein 37 (Zfp-37) (Male germ cell-specific zinc finger protein)	zf-AD
ZFP91_MOUSE	TRINITY_DN63787_c0_g1	TRINITY_DN63787_c0_g1_i10.p1	Zfp91 Pzf	zfp91	Mus musculus (Mouse)	E3 ubiquitin-protein ligase ZFP91 (EC 2.3.2.27) (Penta Zf protein) (RING-type E3 ubiquitin transferase ZFP91) (Zinc finger protein 91 homolog) (Zfp-91) (Zinc finger protein PZF)	zf-C2H2
ZNF3_HUMAN	TRINITY_DN12468_c0_g1	TRINITY_DN12468_c0_g1_i1.p1	ZNF3 KOX25	znf3	Homo sapiens (Human)	Zinc finger protein 3 (Zinc finger protein HF.12) (Zinc finger protein HZF3.1) (Zinc finger protein KOX25)
ZNF71_HUMAN	TRINITY_DN1073_c0_g1	TRINITY_DN1073_c0_g1_i12.p1	ZNF71 EZFIT	znf71	Homo sapiens (Human)	Endothelial zinc finger protein induced by tumor necrosis factor alpha (Zinc finger protein 71)	zf-C2H2
ZNF91_HUMAN	TRINITY_DN1403_c0_g1	TRINITY_DN1403_c0_g1_i3.p1	ZNF91	znf91	Homo sapiens (Human)	Zinc finger protein 91 (Zinc finger protein HPF7) (Zinc finger protein HTF10)	TINF2_N
ZNF93_HUMAN	TRINITY_DN4535_c2_g1	TRINITY_DN4535_c2_g1_i1.p1	ZNF93 ZNF505	znf93	Homo sapiens (Human)	Zinc finger protein 93 (Zinc finger protein 505) (Zinc finger protein HTF34)	zf-C2H2
ZN160_HUMAN	TRINITY_DN143026_c1_g1	TRINITY_DN143026_c1_g1_i1.p1	ZNF160 KIAA1611	znf160	Homo sapiens (Human)	Zinc finger protein 160 (Zinc finger protein HZF5) (Zinc finger protein Kr18) (HKr18)	zf-C2H2
ZN184_MOUSE	TRINITY_DN963_c0_g1	TRINITY_DN963_c0_g1_i13.p1	Zfp184, Znf184	znf184	Mus musculus (Mouse)	Zinc finger protein 184	zf-C2H2
ZN208_HUMAN	TRINITY_DN1019_c0_g1	TRINITY_DN1019_c0_g1_i2.p1	ZNF208 ZNF91L	znf208	Homo sapiens (Human)	Zinc finger protein 208 (Zinc finger protein 91-like)	zf-C2H2
ZN213_HUMAN	TRINITY_DN2905_c1_g1	TRINITY_DN2905_c1_g1_i12.p1	ZNF213 ZKSCAN21	znf213	Homo sapiens (Human)	Zinc finger protein 213 (Putative transcription factor CR53) (Zinc finger protein with KRAB and SCAN domains 21)	zf-C2H2
ZN217_HUMAN	TRINITY_DN4411_c1_g1	TRINITY_DN4411_c1_g1_i1.p1	ZNF217 ZABC1	znf217	Homo sapiens (Human)	Zinc finger protein 217	zf-C2H2
ZN226_HUMAN	TRINITY_DN1073_c1_g1	TRINITY_DN1073_c1_g1_i2.p1	ZNF226	znf226	Homo sapiens (Human)	Zinc finger protein 226	zf-C2H2
ZN250_MOUSE	TRINITY_DN1139_c0_g1	TRINITY_DN1139_c0_g1_i1.p1	Znf250 Zfp647 Znf647	znf250	Mus musculus (Mouse)	Zinc finger protein 250 (Zinc finger protein 647)	zf-C2H2
ZN271_PONAB	TRINITY_DN1140_c14_g1	TRINITY_DN1140_c14_g1_i7.p1	ZNF271	znf271	Pongo abelii (Sumatran orangutan) (Pongo pygmaeus abelii)	Zinc finger protein 271	zf-C2H2
ZN281_HUMAN	TRINITY_DN939_c0_g1	TRINITY_DN939_c0_g1_i12.p1	ZNF281 GZP1 ZBP99	znf281	Homo sapiens (Human)	Zinc finger protein 281 (GC-box-binding zinc finger protein 1) (Transcription factor ZBP-99) (Zinc finger DNA-binding protein 99)	zf-C2H2
ZN320_HUMAN	TRINITY_DN4634_c0_g1	TRINITY_DN4634_c0_g1_i1.p1	ZNF320	znf320	Homo sapiens (Human)	Zinc finger protein 320	zf-C2H2
ZN330_BOVIN	TRINITY_DN3152_c0_g1	TRINITY_DN3152_c0_g1_i11.p1	ZNF330 NOA36	znf330	Bos taurus (Bovine)	Zinc finger protein 330 (Nucleolar autoantigen 36)	NOA36
ZN407_HUMAN	TRINITY_DN7432_c0_g1	TRINITY_DN7432_c0_g1_i1.p1	ZNF407 KIAA1703	znf407	Homo sapiens (Human)	Zinc finger protein 407	zf-C2H2
ZN415_HUMAN	TRINITY_DN5046_c0_g1	TRINITY_DN5046_c0_g1_i1.p1	ZNF415	znf415	Homo sapiens (Human)	Zinc finger protein 415
ZN479_HUMAN	TRINITY_DN11470_c2_g1	TRINITY_DN11470_c2_g1_i2.p1	ZNF479	znf479	Homo sapiens (Human)	Zinc finger protein 479 (Zinc finger protein Kr19) (HKr19)	zf-C2H2
ZN546_HUMAN	TRINITY_DN25323_c0_g1	TRINITY_DN25323_c0_g1_i3.p1	ZNF546 ZNF49	znf546	Homo sapiens (Human)	Zinc finger protein 546 (Zinc finger protein 49)	TINF2_N
ZN560_HUMAN	TRINITY_DN2099_c0_g2	TRINITY_DN2099_c0_g2_i2.p1	ZNF560	znf560	Homo sapiens (Human)	Zinc finger protein 560	zf-C2H2
ZN569_MOUSE	TRINITY_DN1282_c0_g1	TRINITY_DN1282_c0_g1_i11.p1	Znf569 Zfp74	znf569	Mus musculus (Mouse)	Zinc finger protein 569 (Mszf21) (Zinc finger protein 74) (Zfp-74)	zf-C2H2
ZN576_HUMAN	TRINITY_DN11303_c0_g1	TRINITY_DN11303_c0_g1_i1.p1	ZNF576	znf576	Homo sapiens (Human)	Zinc finger protein 576	zf-C2H2
ZN583_HUMAN	TRINITY_DN117_c1_g1	TRINITY_DN117_c1_g1_i1.p1	ZNF583	znf583	Homo sapiens (Human)	Zinc finger protein 583 (Zinc finger protein L3-5)	zf-C2H2
ZN595_HUMAN	TRINITY_DN124927_c0_g1	TRINITY_DN124927_c0_g1_i1.p1	ZNF595	znf595	Homo sapiens (Human)	Zinc finger protein 595
ZN598_DANRE	TRINITY_DN6083_c0_g1	TRINITY_DN6083_c0_g1_i3.p1	znf598 zfp598	znf598	Danio rerio (Zebrafish) (Brachydanio rerio)	E3 ubiquitin-protein ligase ZNF598 (EC 2.3.2.27) (Zinc finger protein 598)	zf-C3HC4_3
ZN616_HUMAN	TRINITY_DN2270_c0_g1	TRINITY_DN2270_c0_g1_i1.p1	ZNF616	znf616	Homo sapiens (Human)	Zinc finger protein 616	zf-C2H2
ZN628_MOUSE	TRINITY_DN61684_c0_g2	TRINITY_DN61684_c0_g2_i1.p1	Znf628 Zec Zfp628	znf628	Mus musculus (Mouse)	Zinc finger protein 628 (Zinc finger protein expressed in embryonal cells and certain adult organs)	zf-C2H2
ZN638_HUMAN	TRINITY_DN3958_c0_g1	TRINITY_DN3958_c0_g1_i16.p1	ZNF638 NP220 ZFML	znf638	Homo sapiens (Human)	Zinc finger protein 638 (Cutaneous T-cell lymphoma-associated antigen se33-1) (CTCL-associated antigen se33-1) (Nuclear protein 220) (Zinc finger matrin-like protein)
ZN638_MOUSE	TRINITY_DN1118_c0_g2	TRINITY_DN1118_c0_g2_i1.p1	Znf638 Np220 Zfml Zfp638	znf638	Mus musculus (Mouse)	Zinc finger protein 638 (Nuclear protein 220) (Zinc finger matrin-like protein)
ZN648_HUMAN	TRINITY_DN40363_c1_g1	TRINITY_DN40363_c1_g1_i1.p1	ZNF648	znf648	Homo sapiens (Human)	Zinc finger protein 648	zf-C2H2
ZN654_MOUSE	TRINITY_DN26304_c0_g1	TRINITY_DN26304_c0_g1_i1.p1	Znf654 Zfp654	znf654	Mus musculus (Mouse)	Zinc finger protein 654	zf-C2H2
ZN654_HUMAN	TRINITY_DN8219_c1_g1	TRINITY_DN8219_c1_g1_i1.p1	ZNF654	znf654	Homo sapiens (Human)	Zinc finger protein 654 (Melanoma-associated antigen)
ZN660_HUMAN	TRINITY_DN297_c0_g1	TRINITY_DN297_c0_g1_i3.p1	ZNF660	znf660	Homo sapiens (Human)	Zinc finger protein 660	BTB
ZN665_PONAB	TRINITY_DN13592_c0_g1	TRINITY_DN13592_c0_g1_i2.p1	ZNF665	znf665	Pongo abelii (Sumatran orangutan) (Pongo pygmaeus abelii)	Zinc finger protein 665
ZN674_HUMAN	TRINITY_DN12252_c0_g1	TRINITY_DN12252_c0_g1_i1.p1	ZNF674	znf674	Homo sapiens (Human)	Zinc finger protein 674
ZN679_HUMAN	TRINITY_DN101478_c0_g2	TRINITY_DN101478_c0_g2_i6.p1	ZNF679	znf679	Homo sapiens (Human)	Zinc finger protein 679	KRAB
Z687B_DANRE	TRINITY_DN5607_c0_g1	TRINITY_DN5607_c0_g1_i11.p1	znf687b si:dkey-204a24.9	znf687b	Danio rerio (Zebrafish) (Brachydanio rerio)	Zinc finger protein 687b	Cytochrom_B561
ZN711_DANRE	TRINITY_DN1505_c2_g1	TRINITY_DN1505_c2_g1_i1.p1	znf711 zvep	znf711	Danio rerio (Zebrafish) (Brachydanio rerio)	Zinc finger protein 711 (Vitelline envelope protein)	Zfx_Zfy_act
ZN722_HUMAN	TRINITY_DN10885_c0_g1	TRINITY_DN10885_c0_g1_i11.p1	ZNF722 ZNF722P	znf722	Homo sapiens (Human)	Zinc finger protein 722
ZN846_HUMAN	TRINITY_DN155297_c0_g2	TRINITY_DN155297_c0_g2_i2.p1	ZNF846	znf846	Homo sapiens (Human)	Zinc finger protein 846	TINF2_N
ZBT42_MOUSE	TRINITY_DN13255_c0_g1	TRINITY_DN13255_c0_g1_i2.p1	Zbtb42	zbtb42	Mus musculus (Mouse)	Zinc finger and BTB domain-containing protein 42 (Protein simiRP58)	BTB
ZBT11_MOUSE	TRINITY_DN117_c1_g2	TRINITY_DN117_c1_g2_i1.p1	Zbtb11	zbtb11	Mus musculus (Mouse)	Zinc finger and BTB domain-containing protein 11	zf-C2H2
ZBT12_HUMAN	TRINITY_DN2346_c1_g1	TRINITY_DN2346_c1_g1_i10.p1	ZBTB12 C6orf46 G10 NG35	zbtb12	Homo sapiens (Human)	Zinc finger and BTB domain-containing protein 12 (Protein G10)	BTB
ZBT37_HUMAN	TRINITY_DN4347_c0_g1	TRINITY_DN4347_c0_g1_i1.p1	ZBTB37	zbtb37	Homo sapiens (Human)	Zinc finger and BTB domain-containing protein 37	BTB
ZBT10_HUMAN	TRINITY_DN8928_c0_g1	TRINITY_DN8928_c0_g1_i2.p1	ZBTB10 RINZF RINZFC	zbtb10	Homo sapiens (Human)	Zinc finger and BTB domain-containing protein 10 (Zinc finger protein RIN ZF)	BTB
ZBTB2_HUMAN	TRINITY_DN1939_c0_g1	TRINITY_DN1939_c0_g1_i1.p1	ZBTB2 KIAA1483 ZNF437	zbtb2	Homo sapiens (Human)	Zinc finger and BTB domain-containing protein 2	BTB
ZBTB5_HUMAN	TRINITY_DN219609_c0_g1	TRINITY_DN219609_c0_g1_i2.p1	ZBTB5 KIAA0354	zbtb5	Homo sapiens (Human)	Zinc finger and BTB domain-containing protein 5	BTB
ZHX1_PONPY	TRINITY_DN1525_c1_g4	TRINITY_DN1525_c1_g4_i1.p1	ZHX1	zhx1	Pongo pygmaeus (Bornean orangutan)	Zinc fingers and homeoboxes protein 1	Homeobox
ZHX2_PONAB	TRINITY_DN2199_c0_g1	TRINITY_DN2199_c0_g1_i1.p1	ZHX2	zhx2	Pongo abelii (Sumatran orangutan) (Pongo pygmaeus abelii)	Zinc fingers and homeoboxes protein 2 (Zinc finger and homeodomain protein 2)	Homeobox
ZHX3_MOUSE	TRINITY_DN71140_c2_g1	TRINITY_DN71140_c2_g1_i6.p1	Zhx3 Kiaa0395 Tix1	zhx3	Mus musculus (Mouse)	Zinc fingers and homeoboxes protein 3 (Triple homeobox protein 1) (Zinc finger and homeodomain protein 3)	Homeobox
PRDM2_RAT	TRINITY_DN1042_c1_g1	TRINITY_DN1042_c1_g1_i3.p1	Prdm2 Riz	prdm2	Rattus norvegicus (Rat)	PR domain zinc finger protein 2 (EC 2.1.1.355) (PR domain-containing protein 2) (Retinoblastoma protein-interacting zinc finger protein) (Zinc finger protein RIZ)	SET
PRDM9_DANRE	TRINITY_DN297_c2_g1	TRINITY_DN297_c2_g1_i1.p1	prdm9 zgc:63970	prdm9	Danio rerio (Zebrafish) (Brachydanio rerio)	Histone-lysine N-methyltransferase PRDM9 (PR domain zinc finger protein 9) (PR domain-containing protein 9) (Protein-lysine N-methyltransferase PRDM9) (EC 2.1.1.-) ([histone H3]-lysine36 N-trimethyltransferase PRDM9) (EC 2.1.1.359) ([histone H3]-lysine4 N-trimethyltransferase PRDM9) (EC 2.1.1.354) ([histone H3]-lysine9 N-trimethyltransferase PRDM9) (EC 2.1.1.355) ([histone H4]-N-methyl-L-lysine20…	SET
RNF14_DANRE	TRINITY_DN40833_c0_g1	TRINITY_DN40833_c0_g1_i1.p1	rnf14	rnf14	Danio rerio (Zebrafish) (Brachydanio rerio)	E3 ubiquitin-protein ligase RNF14 (EC 2.3.2.31) (RING finger protein 14)	IBR
RNF31_HUMAN	TRINITY_DN27287_c0_g1	TRINITY_DN27287_c0_g1_i3.p1	RNF31 ZIBRA	rnf31	Homo sapiens (Human)	E3 ubiquitin-protein ligase RNF31 (EC 2.3.2.31) (HOIL-1-interacting protein) (HOIP) (RING finger protein 31) (RING-type E3 ubiquitin transferase RNF31) (Zinc in-between-RING-finger ubiquitin-associated domain protein)	HOIP-UBA
RNF8_DANRE	TRINITY_DN661_c0_g1	TRINITY_DN661_c0_g1_i2.p1	rnf8 zgc:55936	rnf8	Danio rerio (Zebrafish) (Brachydanio rerio)	E3 ubiquitin-protein ligase rnf8 (EC 2.3.2.27) (RING finger protein 8) (RING-type E3 ubiquitin transferase rnf8)	FHA
RNF13_PONAB	TRINITY_DN820_c0_g1	TRINITY_DN820_c0_g1_i2.p1	RNF13	rnf13	Pongo abelii (Sumatran orangutan) (Pongo pygmaeus abelii)	E3 ubiquitin-protein ligase RNF13 (EC 2.3.2.27) (RING finger protein 13)	PA
RN168_DANRE	TRINITY_DN27147_c0_g1	TRINITY_DN27147_c0_g1_i1.p1	rnf168 zgc:64185	rnf168	Danio rerio (Zebrafish) (Brachydanio rerio)	E3 ubiquitin-protein ligase rnf168 (EC 2.3.2.27) (RING finger protein 168) (RING-type E3 ubiquitin transferase rnf168)	Prok-RING_4
BRCA1_BOVIN	TRINITY_DN97252_c0_g1	TRINITY_DN97252_c0_g1_i11.p1	BRCA1	brca1	Bos taurus (Bovine)	Breast cancer type 1 susceptibility protein homolog (EC 2.3.2.27) (RING-type E3 ubiquitin transferase BRCA1)	BRCT
BARD1_HUMAN	TRINITY_DN26838_c0_g1	TRINITY_DN26838_c0_g1_i2.p1	BARD1	bard1	Homo sapiens (Human)	BRCA1-associated RING domain protein 1 (BARD-1) (EC 2.3.2.27) (RING-type E3 ubiquitin transferase BARD1)	Ank_2
MIB1_DANRE	TRINITY_DN243_c4_g1	TRINITY_DN243_c4_g1_i1.p1	mib1 mib	mib1	Danio rerio (Zebrafish) (Brachydanio rerio)	E3 ubiquitin-protein ligase mib1 (EC 2.3.2.27) (Protein mind bomb) (RING-type E3 ubiquitin transferase mib1)	Ank_2
TRI25_MOUSE	TRINITY_DN106_c0_g1	TRINITY_DN106_c0_g1_i25.p1	Trim25 Efp Zfp147 Znf147	trim25	Mus musculus (Mouse)	E3 ubiquitin/ISG15 ligase TRIM25 (EC 6.3.2.n3) (Estrogen-responsive finger protein) (RING-type E3 ubiquitin transferase) (EC 2.3.2.27) (RING-type E3 ubiquitin transferase TRIM25) (Tripartite motif-containing protein 25) (Ubiquitin/ISG15-conjugating enzyme TRIM25) (Zinc finger protein 147)	PRY
TRI16_MOUSE	TRINITY_DN12221_c0_g1	TRINITY_DN12221_c0_g1_i2.p1	Trim16 Ebbp	trim16	Mus musculus (Mouse)	Tripartite motif-containing protein 16 (EC 2.3.2.27) (E3 ubiquitin-protein ligase TRIM16) (Estrogen-responsive B box protein)	PRY
TRI16_PONAB	TRINITY_DN345_c0_g1	TRINITY_DN345_c0_g1_i1.p1	TRIM16	trim16	Pongo abelii (Sumatran orangutan) (Pongo pygmaeus abelii)	E3 ubiquitin-protein ligase TRIM16 (EC 2.3.2.27)	PRY
TRIM4_HUMAN	TRINITY_DN217_c1_g1	TRINITY_DN217_c1_g1_i13.p1	TRIM4 RNF87	trim4	Homo sapiens (Human)	E3 ubiquitin-protein ligase TRIM4 (EC 2.3.2.27) (RING finger protein 87) (RING-type E3 ubiquitin transferase TRIM4) (Tripartite motif-containing protein 4)	PRY
ZC3HD_MOUSE	TRINITY_DN13267_c0_g1	TRINITY_DN13267_c0_g1_i2.p1	Zc3h13	zc3h13	Mus musculus (Mouse)	Zinc finger CCCH domain-containing protein 13	zf-CCCH
ZMYM4_HUMAN	TRINITY_DN12447_c0_g1	TRINITY_DN12447_c0_g1_i12.p1	ZMYM4 KIAA0425 ZNF262	zmym4	Homo sapiens (Human)	Zinc finger MYM-type protein 4 (Zinc finger protein 262)	DUF3504

### Sheet: Table S6B
Table S6B: gProfiler GO enrichment analysis of the Zinc-finger associated genes in cluster 4
source	term_name	term_id	adjusted_p_value	negative_log10_of_adjusted_p_value	term_size	query_size	intersection_size	effective_domain_size	intersections
GO:MF	DNA-binding transcription factor activity, RNA polymerase II-specific	GO:0000981	0.00137013	2.86324	1029	20	6	37241	ZNF217,ZNF271,ZNF648,ZNF654,ZBTB42,ZBTB11
GO:MF	DNA-binding transcription factor activity	GO:0003700	0.00218047	2.661449913683324	1117	20	6	37241	ZNF217,ZNF271,ZNF648,ZNF654,ZBTB42,ZBTB11
GO:MF	transcription regulator activity	GO:0140110	0.00551963	2.258089731585973	1318	20	6	37241	ZNF217,ZNF271,ZNF648,ZNF654,ZBTB42,ZBTB11
GO:MF	ubiquitin-protein transferase activity	GO:0004842	0.0652582	1.1853646097024655	309	20	3	37241	RNF168,BARD1,MIB1
GO:MF	ubiquitin-like protein transferase activity	GO:0019787	0.072887	1.137350145875064	321	20	3	37241	RNF168,BARD1,MIB1
GO:MF	aminoacyltransferase activity	GO:0016755	0.0796628	1.098744350912158	331	20	3	37241	RNF168,BARD1,MIB1
GO:MF	RNA polymerase II transcription regulatory region sequence-specific DNA binding	GO:0000977	0.19374981891848098	0.7127586947196713	992	20	4	37241	ZNF217,ZNF271,ZNF648,ZBTB10
GO:MF	metal ion binding	GO:0046872	0.22077764860674837	0.6560448964233876	2617	20	6	37241	ZFP91,ZNF217,ZNF271,ZNF648,RNF168,MIB1
GO:MF	transcription cis-regulatory region binding	GO:0000976	0.22387211330261608	0.6500000010751396	1032	20	4	37241	ZNF217,ZNF271,ZNF648,ZBTB10
GO:MF	transcription regulatory region nucleic acid binding	GO:0001067	0.22387211330261608	0.6500000010751396	1032	20	4	37241	ZNF217,ZNF271,ZNF648,ZBTB10
GO:MF	DNA binding	GO:0003677	0.2301939013246786	0.6379061865972978	1769	20	5	37241	ZNF217,ZNF271,ZNF648,ZNF654,ZBTB10
GO:MF	sequence-specific double-stranded DNA binding	GO:1990837	0.24343578504532817	0.6136155801512148	1056	20	4	37241	ZNF217,ZNF271,ZNF648,ZBTB10
GO:MF	cation binding	GO:0043169	0.24792204421154945	0.605685	2677	20	6	37241	ZFP91,ZNF217,ZNF271,ZNF648,RNF168,MIB1
GO:MF	acyltransferase activity	GO:0016746	0.2614352981421641	0.5826357757706708	501	20	3	37241	RNF168,BARD1,MIB1
GO:MF	double-stranded DNA binding	GO:0003690	0.2786399799660575	0.5549565697751682	1096	20	4	37241	ZNF217,ZNF271,ZNF648,ZBTB10
GO:MF	sequence-specific DNA binding	GO:0043565	0.32026932070159175	0.49448466136161484	1139	20	4	37241	ZNF217,ZNF271,ZNF648,ZBTB10
GO:MF	RNA polymerase II cis-regulatory region sequence-specific DNA binding	GO:0000978	0.8130197315103151	0.0898989	752	20	3	37241	ZNF217,ZNF271,ZNF648
GO:MF	cis-regulatory region sequence-specific DNA binding	GO:0000987	0.8552391776734258	0.0679124	766	20	3	37241	ZNF217,ZNF271,ZNF648
GO:MF	ion binding	GO:0043167	1	0	4325	20	6	37241	ZFP91,ZNF217,ZNF271,ZNF648,RNF168,MIB1
GO:MF	ubiquitin binding	GO:0043130	1	0	42	20	1	37241	RNF168
GO:MF	identical protein binding	GO:0042802	1	0	104	20	1	37241	MIB1
GO:MF	histone binding	GO:0042393	1	0	104	20	1	37241	RNF168
GO:MF	small molecule binding	GO:0036094	1	0	4434	20	6	37241	ZFP91,ZNF217,ZNF271,ZNF648,RNF168,MIB1
GO:MF	ubiquitin-like protein binding	GO:0032182	1	0	48	20	1	37241	RNF168
GO:MF	transferase activity	GO:0016740	1	0	2017	20	3	37241	RNF168,BARD1,MIB1
GO:MF	transition metal ion binding	GO:0046914	1	0	806	20	1	37241	MIB1
GO:MF	zinc ion binding	GO:0008270	1	0	610	20	1	37241	MIB1
GO:MF	binding	GO:0005488	1	0	9195	20	8	37241	ZFP91,ZNF217,ZNF271,ZNF648,ZNF654,ZBTB10,RNF168,MIB1
GO:MF	catalytic activity	GO:0003824	1	0	5152	20	3	37241	RNF168,BARD1,MIB1
GO:MF	chromatin binding	GO:0003682	1	0	249	20	1	37241	RNF168
GO:MF	nucleic acid binding	GO:0003676	1	0	3027	20	5	37241	ZNF217,ZNF271,ZNF648,ZNF654,ZBTB10
GO:MF	molecular_function	GO:0003674	1	0	14775	20	11	37241	ZFP91,ZNF217,ZNF271,ZNF648,ZNF654,ZBTB42,ZBTB11,ZBTB10,RNF168,BARD1,MIB1
GO:MF	DNA-binding transcription activator activity, RNA polymerase II-specific	GO:0001228	1	0	68	20	1	37241	ZNF271
GO:MF	DNA-binding transcription activator activity	GO:0001216	1	0	69	20	1	37241	ZNF271
GO:MF	protein binding	GO:0005515	1	0	2983	20	2	37241	RNF168,MIB1
GO:MF	ubiquitin protein ligase activity	GO:0061630	1	0	229	20	1	37241	MIB1
GO:MF	catalytic activity, acting on a protein	GO:0140096	1	0	1957	20	3	37241	RNF168,BARD1,MIB1
GO:MF	ubiquitin-like protein ligase activity	GO:0061659	1	0	238	20	1	37241	MIB1
GO:BP	regulation of primary metabolic process	GO:0080090	3.10684E-05	4.507681797832219	2239	20	10	37241	ZFP91,ZNF217,ZNF271,ZNF648,ZNF654,ZBTB42,ZBTB11,ZBTB10,RNF168,MIB1
GO:BP	regulation of nucleobase-containing compound metabolic process	GO:0019219	0.000132194	3.8787880595913307	1937	20	9	37241	ZFP91,ZNF217,ZNF271,ZNF648,ZNF654,ZBTB42,ZBTB11,ZBTB10,RNF168
GO:BP	regulation of macromolecule metabolic process	GO:0060255	0.000176265	3.7538333377201965	2694	20	10	37241	ZFP91,ZNF217,ZNF271,ZNF648,ZNF654,ZBTB42,ZBTB11,ZBTB10,RNF168,MIB1
GO:BP	regulation of transcription by RNA polymerase II	GO:0006357	0.000228889	3.6403742005590622	1468	20	8	37241	ZFP91,ZNF217,ZNF271,ZNF648,ZNF654,ZBTB42,ZBTB11,ZBTB10
GO:BP	regulation of metabolic process	GO:0019222	0.000291686	3.535084372898721	2844	20	10	37241	ZFP91,ZNF217,ZNF271,ZNF648,ZNF654,ZBTB42,ZBTB11,ZBTB10,RNF168,MIB1
GO:BP	transcription by RNA polymerase II	GO:0006366	0.000325734	3.4871374670279662	1538	20	8	37241	ZFP91,ZNF217,ZNF271,ZNF648,ZNF654,ZBTB42,ZBTB11,ZBTB10
GO:BP	regulation of DNA-templated transcription	GO:0006355	0.000821592	3.0853436688491684	1739	20	8	37241	ZFP91,ZNF217,ZNF271,ZNF648,ZNF654,ZBTB42,ZBTB11,ZBTB10
GO:BP	regulation of RNA biosynthetic process	GO:2001141	0.000825142	3.083471278655841	1740	20	8	37241	ZFP91,ZNF217,ZNF271,ZNF648,ZNF654,ZBTB42,ZBTB11,ZBTB10
GO:BP	DNA-templated transcription	GO:0006351	0.00122835	2.9106782812582805	1835	20	8	37241	ZFP91,ZNF217,ZNF271,ZNF648,ZNF654,ZBTB42,ZBTB11,ZBTB10
GO:BP	regulation of RNA metabolic process	GO:0051252	0.00136438	2.8650637934932686	1861	20	8	37241	ZFP91,ZNF217,ZNF271,ZNF648,ZNF654,ZBTB42,ZBTB11,ZBTB10
GO:BP	regulation of gene expression	GO:0010468	0.011787326426692817	1.9285846893752538	2494	20	8	37241	ZFP91,ZNF217,ZNF271,ZNF648,ZNF654,ZBTB42,ZBTB11,ZBTB10
GO:BP	regulation of macromolecule biosynthetic process	GO:0010556	0.012966561376411268	1.8871751799103484	2527	20	8	37241	ZFP91,ZNF217,ZNF271,ZNF648,ZNF654,ZBTB42,ZBTB11,ZBTB10
GO:BP	regulation of biosynthetic process	GO:0009889	0.0141638	1.8488195931187432	2558	20	8	37241	ZFP91,ZNF217,ZNF271,ZNF648,ZNF654,ZBTB42,ZBTB11,ZBTB10
GO:BP	nucleic acid metabolic process	GO:0090304	0.016892352661848686	1.7723098603813887	3482	20	9	37241	ZFP91,ZNF217,ZNF271,ZNF648,ZNF654,ZBTB42,ZBTB11,ZBTB10,RNF168
GO:BP	macromolecule metabolic process	GO:0043170	0.022724702250061825	1.643501798403125	5703	20	11	37241	ZFP91,ZNF217,ZNF271,ZNF648,ZNF654,ZBTB42,ZBTB11,ZBTB10,RNF168,BARD1,MIB1
GO:BP	nucleobase-containing compound metabolic process	GO:0006139	0.033313	1.4773861990515207	3792	20	9	37241	ZFP91,ZNF217,ZNF271,ZNF648,ZNF654,ZBTB42,ZBTB11,ZBTB10,RNF168
GO:BP	RNA biosynthetic process	GO:0032774	0.050385015133012044	1.297698606663384	3054	20	8	37241	ZFP91,ZNF217,ZNF271,ZNF648,ZNF654,ZBTB42,ZBTB11,ZBTB10
GO:BP	primary metabolic process	GO:0044238	0.0518161	1.2855349405658352	6221	20	11	37241	ZFP91,ZNF217,ZNF271,ZNF648,ZNF654,ZBTB42,ZBTB11,ZBTB10,RNF168,BARD1,MIB1
GO:BP	nucleic acid biosynthetic process	GO:0141187	0.0541154	1.2666793443559798	3085	20	8	37241	ZFP91,ZNF217,ZNF271,ZNF648,ZNF654,ZBTB42,ZBTB11,ZBTB10
GO:BP	RNA metabolic process	GO:0016070	0.0659885	1.1805318260820807	3173	20	8	37241	ZFP91,ZNF217,ZNF271,ZNF648,ZNF654,ZBTB42,ZBTB11,ZBTB10
GO:BP	nucleobase-containing compound biosynthetic process	GO:0034654	0.0794535	1.0998868444760719	3258	20	8	37241	ZFP91,ZNF217,ZNF271,ZNF648,ZNF654,ZBTB42,ZBTB11,ZBTB10
GO:BP	metabolic process	GO:0008152	0.2126471536433014	0.6723404260949422	7247	20	11	37241	ZFP91,ZNF217,ZNF271,ZNF648,ZNF654,ZBTB42,ZBTB11,ZBTB10,RNF168,BARD1,MIB1
GO:BP	positive regulation of macromolecule metabolic process	GO:0010604	0.24544841257155325	0.6100397723383802	713	20	4	37241	ZFP91,ZNF271,RNF168,MIB1
GO:BP	optic cup formation involved in camera-type eye development	GO:0003408	0.26070024607502595	0.5838585589008101	1	20	1	37241	MIB1
GO:BP	protein K6-linked ubiquitination	GO:0085020	0.26070024607502595	0.5838585589008101	1	20	1	37241	BARD1
GO:BP	spinal cord association neuron specification	GO:0021519	0.26070024607502595	0.5838585589008101	1	20	1	37241	MIB1
GO:BP	positive regulation of metabolic process	GO:0009893	0.29385022259782256	0.5318739759621078	748	20	4	37241	ZFP91,ZNF271,RNF168,MIB1
GO:BP	regulation of cellular process	GO:0050794	0.3868600704352278	0.4124460934489427	6430	20	10	37241	ZFP91,ZNF217,ZNF271,ZNF648,ZNF654,ZBTB42,ZBTB11,ZBTB10,RNF168,MIB1
GO:BP	gene expression	GO:0010467	0.41327910888304037	0.38375654760028655	4142	20	8	37241	ZFP91,ZNF217,ZNF271,ZNF648,ZNF654,ZBTB42,ZBTB11,ZBTB10
GO:BP	trigeminal ganglion development	GO:0061551	0.5212674818204407	0.2829393667791678	2	20	1	37241	MIB1
GO:BP	ubiquitin-dependent endocytosis	GO:0070086	0.5212674818204407	0.2829393667791678	2	20	1	37241	MIB1
GO:BP	regulation of biological process	GO:0050789	0.5638396469594071	0.24884438953161417	6735	20	10	37241	ZFP91,ZNF217,ZNF271,ZNF648,ZNF654,ZBTB42,ZBTB11,ZBTB10,RNF168,MIB1
GO:BP	macromolecule biosynthetic process	GO:0009059	0.6110173202255756	0.21394647883800325	4392	20	8	37241	ZFP91,ZNF217,ZNF271,ZNF648,ZNF654,ZBTB42,ZBTB11,ZBTB10
GO:BP	protein ubiquitination	GO:0016567	0.6244836678477498	0.20447891526638753	407	20	3	37241	RNF168,BARD1,MIB1
GO:BP	biological regulation	GO:0065007	0.7242651039369378	0.14010243918520215	6948	20	10	37241	ZFP91,ZNF217,ZNF271,ZNF648,ZNF654,ZBTB42,ZBTB11,ZBTB10,RNF168,MIB1
GO:BP	protein modification by small protein conjugation	GO:0032446	0.7505762969876086	0.12460515461788273	434	20	3	37241	RNF168,BARD1,MIB1
GO:BP	tongue morphogenesis	GO:0043587	0.781702	0.1069589038236388	3	20	1	37241	MIB1
GO:BP	tongue development	GO:0043586	0.781702	0.1069589038236388	3	20	1	37241	MIB1
GO:BP	regulation of receptor internalization	GO:0002090	0.781702	0.1069589038236388	3	20	1	37241	MIB1
GO:BP	taste bud formation	GO:0061195	0.781702	0.1069589038236388	3	20	1	37241	MIB1
GO:BP	taste bud morphogenesis	GO:0061194	0.781702	0.1069589038236388	3	20	1	37241	MIB1
GO:BP	taste bud development	GO:0061193	0.781702	0.1069589038236388	3	20	1	37241	MIB1
GO:BP	spinal cord association neuron differentiation	GO:0021527	0.781702	0.1069589038236388	3	20	1	37241	MIB1
GO:BP	regulation of receptor-mediated endocytosis	GO:0048259	1	0	13	20	1	37241	MIB1
GO:BP	cell development	GO:0048468	1	0	1348	20	2	37241	ZBTB11,MIB1
GO:BP	segmentation	GO:0035282	1	0	69	20	1	37241	MIB1
GO:BP	animal organ development	GO:0048513	1	0	1825	20	1	37241	MIB1
GO:BP	protein localization to organelle	GO:0033365	1	0	315	20	1	37241	MIB1
GO:BP	protein modification process	GO:0036211	1	0	747	20	3	37241	RNF168,BARD1,MIB1
GO:BP	pronephric duct development	GO:0039022	1	0	12	20	1	37241	MIB1
GO:BP	regulation of protein modification process	GO:0031399	1	0	49	20	1	37241	MIB1
GO:BP	tube development	GO:0035295	1	0	571	20	1	37241	MIB1
GO:BP	hair cell differentiation	GO:0035315	1	0	46	20	1	37241	MIB1
GO:BP	embryonic organ morphogenesis	GO:0048562	1	0	269	20	1	37241	MIB1
GO:BP	positive regulation of biological process	GO:0048518	1	0	1651	20	4	37241	ZFP91,ZNF271,RNF168,MIB1
GO:BP	positive regulation of cellular process	GO:0048522	1	0	1530	20	4	37241	ZFP91,ZNF271,RNF168,MIB1
GO:BP	digestive tract morphogenesis	GO:0048546	1	0	21	20	1	37241	MIB1
GO:BP	positive regulation of protein modification process	GO:0031401	1	0	30	20	1	37241	MIB1
GO:BP	tube morphogenesis	GO:0035239	1	0	428	20	1	37241	MIB1
GO:BP	digestive tract development	GO:0048565	1	0	72	20	1	37241	MIB1
GO:BP	embryonic organ development	GO:0048568	1	0	400	20	1	37241	MIB1
GO:BP	regulation of response to stimulus	GO:0048583	1	0	1103	20	2	37241	RNF168,MIB1
GO:BP	positive regulation of response to stimulus	GO:0048584	1	0	476	20	2	37241	RNF168,MIB1
GO:BP	eye morphogenesis	GO:0048592	1	0	179	20	1	37241	MIB1
GO:BP	camera-type eye morphogenesis	GO:0048593	1	0	143	20	1	37241	MIB1
GO:BP	embryonic camera-type eye morphogenesis	GO:0048596	1	0	32	20	1	37241	MIB1
GO:BP	embryonic morphogenesis	GO:0048598	1	0	506	20	1	37241	MIB1
GO:BP	anatomical structure formation involved in morphogenesis	GO:0048646	1	0	619	20	1	37241	MIB1
GO:BP	blood vessel morphogenesis	GO:0048514	1	0	287	20	1	37241	MIB1
GO:BP	gliogenesis	GO:0042063	1	0	86	20	1	37241	MIB1
GO:BP	positive regulation of nucleobase-containing compound metabolic process	GO:0045935	1	0	525	20	3	37241	ZFP91,ZNF271,RNF168
GO:BP	developmental pigmentation	GO:0048066	1	0	67	20	1	37241	MIB1
GO:BP	chordate embryonic development	GO:0043009	1	0	358	20	1	37241	MIB1
GO:BP	camera-type eye development	GO:0043010	1	0	337	20	1	37241	MIB1
GO:BP	neuron fate commitment	GO:0048663	1	0	37	20	1	37241	MIB1
GO:BP	macromolecule modification	GO:0043412	1	0	835	20	3	37241	RNF168,BARD1,MIB1
GO:BP	pigmentation	GO:0043473	1	0	117	20	1	37241	MIB1
GO:BP	ear development	GO:0043583	1	0	126	20	1	37241	MIB1
GO:BP	floor plate development	GO:0033504	1	0	11	20	1	37241	MIB1
GO:BP	macromolecule localization	GO:0033036	1	0	1117	20	1	37241	MIB1
GO:BP	post-translational protein modification	GO:0043687	1	0	512	20	3	37241	RNF168,BARD1,MIB1
GO:BP	regulation of localization	GO:0032879	1	0	288	20	1	37241	MIB1
GO:BP	cell fate commitment	GO:0045165	1	0	128	20	1	37241	MIB1
GO:BP	establishment of protein localization	GO:0045184	1	0	665	20	1	37241	MIB1
GO:BP	receptor internalization	GO:0031623	1	0	27	20	1	37241	MIB1
GO:BP	endothelial cell differentiation	GO:0045446	1	0	35	20	1	37241	MIB1
GO:BP	regulation of neuron differentiation	GO:0045664	1	0	44	20	1	37241	MIB1
GO:BP	cellular response to stress	GO:0033554	1	0	533	20	1	37241	RNF168
GO:BP	developmental process	GO:0032502	1	0	3692	20	2	37241	ZBTB11,MIB1
GO:BP	multicellular organismal process	GO:0032501	1	0	3664	20	1	37241	MIB1
GO:BP	regulation of glial cell differentiation	GO:0045685	1	0	9	20	1	37241	MIB1
GO:BP	positive regulation of DNA repair	GO:0045739	1	0	13	20	1	37241	RNF168
GO:BP	positive regulation of Notch signaling pathway	GO:0045747	1	0	7	20	1	37241	MIB1
GO:BP	positive regulation of DNA-templated transcription	GO:0045893	1	0	445	20	2	37241	ZFP91,ZNF271
GO:BP	mechanoreceptor differentiation	GO:0042490	1	0	49	20	1	37241	MIB1
GO:BP	regulation of cell population proliferation	GO:0042127	1	0	216	20	1	37241	MIB1
GO:BP	positive regulation of transcription by RNA polymerase II	GO:0045944	1	0	290	20	2	37241	ZFP91,ZNF271
GO:BP	embryonic eye morphogenesis	GO:0048048	1	0	34	20	1	37241	MIB1
GO:BP	regulation of cell differentiation	GO:0045595	1	0	345	20	1	37241	MIB1
GO:BP	floor plate morphogenesis	GO:0033505	1	0	10	20	1	37241	MIB1
GO:BP	regulation of developmental process	GO:0050793	1	0	617	20	1	37241	MIB1
GO:BP	neuron development	GO:0048666	1	0	597	20	1	37241	MIB1
GO:BP	protein modification by small protein conjugation or removal	GO:0070647	1	0	509	20	3	37241	RNF168,BARD1,MIB1
GO:BP	cranial ganglion development	GO:0061550	1	0	6	20	1	37241	MIB1
GO:BP	ganglion development	GO:0061548	1	0	8	20	1	37241	MIB1
GO:BP	somite development	GO:0061053	1	0	89	20	1	37241	MIB1
GO:BP	left/right pattern formation	GO:0060972	1	0	195	20	1	37241	MIB1
GO:BP	embryonic camera-type eye formation	GO:0060900	1	0	26	20	1	37241	MIB1
GO:BP	regulation of vesicle-mediated transport	GO:0060627	1	0	86	20	1	37241	MIB1
GO:BP	cell fate commitment involved in pattern specification	GO:0060581	1	0	8	20	1	37241	MIB1
GO:BP	ventral spinal cord interneuron fate commitment	GO:0060579	1	0	7	20	1	37241	MIB1
GO:BP	cell fate specification involved in pattern specification	GO:0060573	1	0	6	20	1	37241	MIB1
GO:BP	epithelium development	GO:0060429	1	0	686	20	1	37241	MIB1
GO:BP	head development	GO:0060322	1	0	408	20	1	37241	MIB1
GO:BP	hematopoietic stem cell differentiation	GO:0060218	1	0	53	20	1	37241	MIB1
GO:BP	definitive hemopoiesis	GO:0060216	1	0	39	20	1	37241	MIB1
GO:BP	inner ear receptor cell differentiation	GO:0060113	1	0	28	20	1	37241	MIB1
GO:BP	cellular macromolecule localization	GO:0070727	1	0	883	20	1	37241	MIB1
GO:BP	otic vesicle development	GO:0071599	1	0	43	20	1	37241	MIB1
GO:BP	nitrogen compound transport	GO:0071705	1	0	742	20	1	37241	MIB1
GO:BP	cellular component organization or biogenesis	GO:0071840	1	0	3714	20	2	37241	RNF168,MIB1
GO:BP	positive regulation of protein modification by small protein conjugation or removal	GO:1903322	1	0	18	20	1	37241	MIB1
GO:BP	regulation of protein modification by small protein conjugation or removal	GO:1903320	1	0	24	20	1	37241	MIB1
GO:BP	positive regulation of RNA biosynthetic process	GO:1902680	1	0	445	20	2	37241	ZFP91,ZNF271
GO:BP	positive regulation of post-translational protein modification	GO:1901875	1	0	18	20	1	37241	MIB1
GO:BP	regulation of post-translational protein modification	GO:1901873	1	0	24	20	1	37241	MIB1
GO:BP	visual system development	GO:0150063	1	0	396	20	1	37241	MIB1
GO:BP	retina development in camera-type eye	GO:0060041	1	0	188	20	1	37241	MIB1
GO:BP	import into cell	GO:0098657	1	0	338	20	1	37241	MIB1
GO:BP	regulation of cellular response to stress	GO:0080135	1	0	72	20	1	37241	RNF168
GO:BP	regulation of response to stress	GO:0080134	1	0	192	20	1	37241	RNF168
GO:BP	establishment of protein localization to organelle	GO:0072594	1	0	214	20	1	37241	MIB1
GO:BP	circulatory system development	GO:0072359	1	0	724	20	1	37241	MIB1
GO:BP	nephric duct development	GO:0072176	1	0	13	20	1	37241	MIB1
GO:BP	kidney epithelium development	GO:0072073	1	0	38	20	1	37241	MIB1
GO:BP	renal system development	GO:0072001	1	0	131	20	1	37241	MIB1
GO:BP	sensory organ morphogenesis	GO:0090596	1	0	234	20	1	37241	MIB1
GO:BP	notochord cell development	GO:0060035	1	0	7	20	1	37241	MIB1
GO:BP	notochord cell differentiation	GO:0060034	1	0	10	20	1	37241	MIB1
GO:BP	digestive system development	GO:0055123	1	0	95	20	1	37241	MIB1
GO:BP	anterior lateral line system development	GO:0048898	1	0	9	20	1	37241	MIB1
GO:BP	lateral line nerve development	GO:0048892	1	0	10	20	1	37241	MIB1
GO:BP	neuromast primordium migration	GO:0048883	1	0	21	20	1	37241	MIB1
GO:BP	lateral line development	GO:0048882	1	0	90	20	1	37241	MIB1
GO:BP	mechanosensory lateral line system development	GO:0048881	1	0	62	20	1	37241	MIB1
GO:BP	sensory system development	GO:0048880	1	0	474	20	1	37241	MIB1
GO:BP	cell motility	GO:0048870	1	0	603	20	1	37241	MIB1
GO:BP	anterior lateral line development	GO:0048899	1	0	6	20	1	37241	MIB1
GO:BP	cellular developmental process	GO:0048869	1	0	1886	20	2	37241	ZBTB11,MIB1
GO:BP	formation of anatomical boundary	GO:0048859	1	0	8	20	1	37241	MIB1
GO:BP	anatomical structure development	GO:0048856	1	0	3546	20	2	37241	ZBTB11,MIB1
GO:BP	inner ear development	GO:0048839	1	0	126	20	1	37241	MIB1
GO:BP	pronephros development	GO:0048793	1	0	93	20	1	37241	MIB1
GO:BP	system development	GO:0048731	1	0	2475	20	1	37241	MIB1
GO:BP	tissue morphogenesis	GO:0048729	1	0	404	20	1	37241	MIB1
GO:BP	generation of neurons	GO:0048699	1	0	770	20	1	37241	MIB1
GO:BP	stem cell differentiation	GO:0048863	1	0	176	20	1	37241	MIB1
GO:BP	neuron fate specification	GO:0048665	1	0	25	20	1	37241	MIB1
GO:BP	posterior lateral line system development	GO:0048915	1	0	62	20	1	37241	MIB1
GO:BP	posterior lateral line neuromast primordium migration	GO:0048920	1	0	20	20	1	37241	MIB1
GO:BP	protein autoubiquitination	GO:0051865	1	0	7	20	1	37241	MIB1
GO:BP	cellular response to stimulus	GO:0051716	1	0	3664	20	2	37241	RNF168,MIB1
GO:BP	cellular localization	GO:0051641	1	0	1258	20	1	37241	MIB1
GO:BP	positive regulation of RNA metabolic process	GO:0051254	1	0	505	20	2	37241	ZFP91,ZNF271
GO:BP	positive regulation of protein metabolic process	GO:0051247	1	0	110	20	1	37241	MIB1
GO:BP	regulation of protein metabolic process	GO:0051246	1	0	242	20	1	37241	MIB1
GO:BP	establishment of localization	GO:0051234	1	0	2422	20	1	37241	MIB1
GO:BP	posterior lateral line development	GO:0048916	1	0	54	20	1	37241	MIB1
GO:BP	localization	GO:0051179	1	0	2615	20	1	37241	MIB1
GO:BP	positive regulation of DNA metabolic process	GO:0051054	1	0	23	20	1	37241	RNF168
GO:BP	regulation of DNA metabolic process	GO:0051052	1	0	73	20	1	37241	RNF168
GO:BP	regulation of transport	GO:0051049	1	0	238	20	1	37241	MIB1
GO:BP	pigment cell differentiation	GO:0050931	1	0	49	20	1	37241	MIB1
GO:BP	response to stimulus	GO:0050896	1	0	4267	20	2	37241	RNF168,MIB1
GO:BP	positive regulation of protein ubiquitination	GO:0031398	1	0	18	20	1	37241	MIB1
GO:BP	lateral line system development	GO:0048925	1	0	99	20	1	37241	MIB1
GO:BP	regulation of cellular component organization	GO:0051128	1	0	568	20	1	37241	MIB1
GO:BP	regulation of protein ubiquitination	GO:0031396	1	0	22	20	1	37241	MIB1
GO:BP	rhombomere development	GO:0021546	1	0	10	20	1	37241	MIB1
GO:BP	notochord development	GO:0030903	1	0	47	20	1	37241	MIB1
GO:BP	optic cup morphogenesis involved in camera-type eye development	GO:0002072	1	0	23	20	1	37241	MIB1
GO:BP	epithelial cell development	GO:0002064	1	0	68	20	1	37241	MIB1
GO:BP	sprouting angiogenesis	GO:0002040	1	0	95	20	1	37241	MIB1
GO:BP	morphogenesis of an epithelium	GO:0002009	1	0	337	20	1	37241	MIB1
GO:BP	vasculature development	GO:0001944	1	0	381	20	1	37241	MIB1
GO:BP	endothelial cell development	GO:0001885	1	0	18	20	1	37241	MIB1
GO:BP	kidney development	GO:0001822	1	0	130	20	1	37241	MIB1
GO:BP	hematopoietic progenitor cell differentiation	GO:0002244	1	0	91	20	1	37241	MIB1
GO:BP	somitogenesis	GO:0001756	1	0	60	20	1	37241	MIB1
GO:BP	eye development	GO:0001654	1	0	396	20	1	37241	MIB1
GO:BP	vasculogenesis	GO:0001570	1	0	39	20	1	37241	MIB1
GO:BP	blood vessel development	GO:0001568	1	0	324	20	1	37241	MIB1
GO:BP	angiogenesis	GO:0001525	1	0	237	20	1	37241	MIB1
GO:BP	protein polyubiquitination	GO:0000209	1	0	127	20	1	37241	BARD1
GO:BP	cell fate specification	GO:0001708	1	0	79	20	1	37241	MIB1
GO:BP	leukocyte differentiation	GO:0002521	1	0	107	20	1	37241	ZBTB11
GO:BP	regionalization	GO:0003002	1	0	406	20	1	37241	MIB1
GO:BP	Notch signaling pathway	GO:0007219	1	0	96	20	1	37241	MIB1
GO:BP	cell surface receptor signaling pathway	GO:0007166	1	0	1107	20	1	37241	MIB1
GO:BP	signal transduction	GO:0007165	1	0	3123	20	1	37241	MIB1
GO:BP	cell communication	GO:0007154	1	0	3373	20	1	37241	MIB1
GO:BP	DNA damage response	GO:0006974	1	0	312	20	1	37241	RNF168
GO:BP	response to stress	GO:0006950	1	0	1140	20	1	37241	RNF168
GO:BP	receptor-mediated endocytosis	GO:0006898	1	0	67	20	1	37241	MIB1
GO:BP	myeloid leukocyte differentiation	GO:0002573	1	0	60	20	1	37241	ZBTB11
GO:BP	endocytosis	GO:0006897	1	0	245	20	1	37241	MIB1
GO:BP	chromatin organization	GO:0006325	1	0	355	20	1	37241	RNF168
GO:BP	double-strand break repair	GO:0006302	1	0	106	20	1	37241	RNF168
GO:BP	regulation of DNA repair	GO:0006282	1	0	29	20	1	37241	RNF168
GO:BP	DNA repair	GO:0006281	1	0	234	20	1	37241	RNF168
GO:BP	DNA metabolic process	GO:0006259	1	0	355	20	1	37241	RNF168
GO:BP	neural retina development	GO:0003407	1	0	89	20	1	37241	MIB1
GO:BP	endothelium development	GO:0003158	1	0	43	20	1	37241	MIB1
GO:BP	transport	GO:0006810	1	0	2252	20	1	37241	MIB1
GO:BP	multicellular organism development	GO:0007275	1	0	2846	20	1	37241	MIB1
GO:BP	determination of left/right symmetry	GO:0007368	1	0	192	20	1	37241	MIB1
GO:BP	pattern specification process	GO:0007389	1	0	421	20	1	37241	MIB1
GO:BP	nervous system development	GO:0007399	1	0	1383	20	1	37241	MIB1
GO:BP	rhombomere formation	GO:0021594	1	0	7	20	1	37241	MIB1
GO:BP	rhombomere morphogenesis	GO:0021593	1	0	8	20	1	37241	MIB1
GO:BP	cranial nerve development	GO:0021545	1	0	42	20	1	37241	MIB1
GO:BP	epithalamus development	GO:0021538	1	0	19	20	1	37241	MIB1
GO:BP	diencephalon development	GO:0021536	1	0	66	20	1	37241	MIB1
GO:BP	spinal cord motor neuron differentiation	GO:0021522	1	0	26	20	1	37241	MIB1
GO:BP	rhombomere boundary formation	GO:0021654	1	0	5	20	1	37241	MIB1
GO:BP	ventral spinal cord interneuron specification	GO:0021521	1	0	6	20	1	37241	MIB1
GO:BP	ventral spinal cord development	GO:0021517	1	0	40	20	1	37241	MIB1
GO:BP	dorsal spinal cord development	GO:0021516	1	0	4	20	1	37241	MIB1
GO:BP	cell differentiation in spinal cord	GO:0021515	1	0	44	20	1	37241	MIB1
GO:BP	ventral spinal cord interneuron differentiation	GO:0021514	1	0	15	20	1	37241	MIB1
GO:BP	spinal cord dorsal/ventral patterning	GO:0021513	1	0	7	20	1	37241	MIB1
GO:BP	spinal cord patterning	GO:0021511	1	0	8	20	1	37241	MIB1
GO:BP	spinal cord development	GO:0021510	1	0	59	20	1	37241	MIB1
GO:BP	spinal cord motor neuron cell fate specification	GO:0021520	1	0	10	20	1	37241	MIB1
GO:BP	floor plate formation	GO:0021508	1	0	10	20	1	37241	MIB1
GO:BP	nerve development	GO:0021675	1	0	56	20	1	37241	MIB1
GO:BP	central nervous system neuron differentiation	GO:0021953	1	0	95	20	1	37241	MIB1
GO:BP	hindbrain development	GO:0030902	1	0	92	20	1	37241	MIB1
GO:BP	forebrain development	GO:0030900	1	0	115	20	1	37241	MIB1
GO:BP	epithelial cell differentiation	GO:0030855	1	0	195	20	1	37241	MIB1
GO:BP	granulocyte differentiation	GO:0030851	1	0	38	20	1	37241	ZBTB11
GO:BP	melanocyte differentiation	GO:0030318	1	0	33	20	1	37241	MIB1
GO:BP	neutrophil differentiation	GO:0030223	1	0	30	20	1	37241	ZBTB11
GO:BP	neuron differentiation	GO:0030182	1	0	740	20	1	37241	MIB1
GO:BP	neural tube development	GO:0021915	1	0	70	20	1	37241	MIB1
GO:BP	cell differentiation	GO:0030154	1	0	1885	20	2	37241	ZBTB11,MIB1
GO:BP	myeloid cell differentiation	GO:0030099	1	0	169	20	1	37241	ZBTB11
GO:BP	hemopoiesis	GO:0030097	1	0	374	20	2	37241	ZBTB11,MIB1
GO:BP	positive regulation of signaling	GO:0023056	1	0	378	20	1	37241	MIB1
GO:BP	signaling	GO:0023052	1	0	3358	20	1	37241	MIB1
GO:BP	regulation of signaling	GO:0023051	1	0	1014	20	1	37241	MIB1
GO:BP	neurogenesis	GO:0022008	1	0	866	20	1	37241	MIB1
GO:BP	habenula development	GO:0021986	1	0	17	20	1	37241	MIB1
GO:BP	regulation of endocytosis	GO:0030100	1	0	37	20	1	37241	MIB1
GO:BP	protein metabolic process	GO:0019538	1	0	1859	20	3	37241	RNF168,BARD1,MIB1
GO:BP	cell migration	GO:0016477	1	0	560	20	1	37241	MIB1
GO:BP	morphogenesis of embryonic epithelium	GO:0016331	1	0	48	20	1	37241	MIB1
GO:BP	embryo development	GO:0009790	1	0	828	20	1	37241	MIB1
GO:BP	anatomical structure morphogenesis	GO:0009653	1	0	1750	20	1	37241	MIB1
GO:BP	response to abiotic stimulus	GO:0009628	1	0	291	20	1	37241	RNF168
GO:BP	response to radiation	GO:0009314	1	0	149	20	1	37241	RNF168
GO:BP	biosynthetic process	GO:0009058	1	0	5016	20	8	37241	ZFP91,ZNF217,ZNF271,ZNF648,ZNF654,ZBTB42,ZBTB11,ZBTB10
GO:BP	regulation of Notch signaling pathway	GO:0008593	1	0	46	20	1	37241	MIB1
GO:BP	epidermis development	GO:0008544	1	0	84	20	1	37241	MIB1
GO:BP	embryo development ending in birth or egg hatching	GO:0009792	1	0	358	20	1	37241	MIB1
GO:BP	positive regulation of cell population proliferation	GO:0008284	1	0	111	20	1	37241	MIB1
GO:BP	biological_process	GO:0008150	1	0	14094	20	11	37241	ZFP91,ZNF217,ZNF271,ZNF648,ZNF654,ZBTB42,ZBTB11,ZBTB10,RNF168,BARD1,MIB1
GO:BP	protein localization	GO:0008104	1	0	881	20	1	37241	MIB1
GO:BP	heart development	GO:0007507	1	0	405	20	1	37241	MIB1
GO:BP	sensory organ development	GO:0007423	1	0	541	20	1	37241	MIB1
GO:BP	brain development	GO:0007420	1	0	396	20	1	37241	MIB1
GO:BP	ventral midline development	GO:0007418	1	0	11	20	1	37241	MIB1
GO:BP	central nervous system development	GO:0007417	1	0	558	20	1	37241	MIB1
GO:BP	cell population proliferation	GO:0008283	1	0	305	20	1	37241	MIB1
GO:BP	specification of symmetry	GO:0009799	1	0	214	20	1	37241	MIB1
GO:BP	determination of bilateral symmetry	GO:0009855	1	0	214	20	1	37241	MIB1
GO:BP	embryonic pattern specification	GO:0009880	1	0	43	20	1	37241	MIB1
GO:BP	vesicle-mediated transport	GO:0016192	1	0	725	20	1	37241	MIB1
GO:BP	cellular component organization	GO:0016043	1	0	3588	20	2	37241	RNF168,MIB1
GO:BP	protein transport	GO:0015031	1	0	523	20	1	37241	MIB1
GO:BP	positive regulation of cell communication	GO:0010647	1	0	377	20	1	37241	MIB1
GO:BP	regulation of cell communication	GO:0010646	1	0	1007	20	1	37241	MIB1
GO:BP	positive regulation of macromolecule biosynthetic process	GO:0010557	1	0	579	20	2	37241	ZFP91,ZNF271
GO:BP	response to ionizing radiation	GO:0010212	1	0	25	20	1	37241	RNF168
GO:BP	glial cell differentiation	GO:0010001	1	0	71	20	1	37241	MIB1
GO:BP	cellular process	GO:0009987	1	0	13080	20	11	37241	ZFP91,ZNF217,ZNF271,ZNF648,ZNF654,ZBTB42,ZBTB11,ZBTB10,RNF168,BARD1,MIB1
GO:BP	positive regulation of signal transduction	GO:0009967	1	0	336	20	1	37241	MIB1
GO:BP	regulation of signal transduction	GO:0009966	1	0	870	20	1	37241	MIB1
GO:BP	dorsal/ventral pattern formation	GO:0009953	1	0	105	20	1	37241	MIB1
GO:BP	anterior/posterior pattern specification	GO:0009952	1	0	158	20	1	37241	MIB1
GO:BP	epidermal cell differentiation	GO:0009913	1	0	67	20	1	37241	MIB1
GO:BP	positive regulation of biosynthetic process	GO:0009891	1	0	587	20	2	37241	ZFP91,ZNF271
GO:BP	tissue development	GO:0009888	1	0	1164	20	1	37241	MIB1
GO:BP	animal organ morphogenesis	GO:0009887	1	0	583	20	1	37241	MIB1
GO:BP	embryonic camera-type eye development	GO:0031076	1	0	40	20	1	37241	MIB1
GO:CC	nucleus	GO:0005634	0.00655499	2.1834277917509586	4826	20	10	37241	ZFP91,ZNF217,ZNF271,ZNF654,ZNF687B,ZBTB42,ZBTB11,ZBTB10,RNF168,BARD1
GO:CC	ubiquitin ligase complex	GO:0000151	0.014890267418909645	1.827097502549105	199	20	3	37241	RNF168,BARD1,MIB1
GO:CC	BRCA1-BARD1 complex	GO:0031436	0.049911	1.301803609862027	1	20	1	37241	BARD1
GO:CC	intracellular membrane-bounded organelle	GO:0043231	0.0513997	1.2890391949628375	7436	20	11	37241	ZFP91,ZNF217,ZNF271,ZNF654,ZNF687B,ZBTB42,ZBTB11,ZBTB10,RNF168,BARD1,MIB1
GO:CC	membrane-bounded organelle	GO:0043227	0.0673513	1.171654093827116	7663	20	11	37241	ZFP91,ZNF217,ZNF271,ZNF654,ZNF687B,ZBTB42,ZBTB11,ZBTB10,RNF168,BARD1,MIB1
GO:CC	transferase complex	GO:1990234	0.24686559595193014	0.6075394306404954	525	20	3	37241	RNF168,BARD1,MIB1
GO:CC	BRCA1-A complex	GO:0070531	0.2990843559705266	0.5242063027605903	6	20	1	37241	BARD1
GO:CC	intracellular protein-containing complex	GO:0140535	0.3051560690466834	0.5154779882265608	566	20	3	37241	RNF168,BARD1,MIB1
GO:CC	intracellular organelle	GO:0043229	0.44031640185471277	0.35623513670190443	9520	20	11	37241	ZFP91,ZNF217,ZNF271,ZNF654,ZNF687B,ZBTB42,ZBTB11,ZBTB10,RNF168,BARD1,MIB1
GO:CC	organelle	GO:0043226	0.5302345942004465	0.27553194091782557	9736	20	11	37241	ZFP91,ZNF217,ZNF271,ZNF654,ZNF687B,ZBTB42,ZBTB11,ZBTB10,RNF168,BARD1,MIB1
GO:CC	centriolar satellite	GO:0034451	0.7955273248112087	0.0993449	16	20	1	37241	MIB1
GO:CC	catalytic complex	GO:1902494	1	0	1046	20	3	37241	RNF168,BARD1,MIB1
GO:CC	nuclear protein-containing complex	GO:0140513	1	0	1136	20	1	37241	BARD1
GO:CC	cellular anatomical structure	GO:0110165	1	0	15444	20	11	37241	ZFP91,ZNF217,ZNF271,ZNF654,ZNF687B,ZBTB42,ZBTB11,ZBTB10,RNF168,BARD1,MIB1
GO:CC	intracellular vesicle	GO:0097708	1	0	727	20	1	37241	MIB1
GO:CC	perinuclear region of cytoplasm	GO:0048471	1	0	102	20	1	37241	MIB1
GO:CC	cell periphery	GO:0071944	1	0	3243	20	1	37241	MIB1
GO:CC	intracellular membraneless organelle	GO:0043232	1	0	3446	20	1	37241	MIB1
GO:CC	membraneless organelle	GO:0043228	1	0	3446	20	1	37241	MIB1
GO:CC	protein-containing complex	GO:0032991	1	0	3983	20	3	37241	RNF168,BARD1,MIB1
GO:CC	vesicle	GO:0031982	1	0	767	20	1	37241	MIB1
GO:CC	cytoplasmic vesicle	GO:0031410	1	0	725	20	1	37241	MIB1
GO:CC	endocytic vesicle	GO:0030139	1	0	71	20	1	37241	MIB1
GO:CC	membrane	GO:0016020	1	0	5994	20	1	37241	MIB1
GO:CC	microtubule cytoskeleton	GO:0015630	1	0	453	20	1	37241	MIB1
GO:CC	cytoskeleton	GO:0005856	1	0	954	20	1	37241	MIB1
GO:CC	microtubule organizing center	GO:0005815	1	0	209	20	1	37241	MIB1
GO:CC	centrosome	GO:0005813	1	0	163	20	1	37241	MIB1
GO:CC	cytoplasm	GO:0005737	1	0	6468	20	1	37241	MIB1
GO:CC	intracellular anatomical structure	GO:0005622	1	0	11365	20	11	37241	ZFP91,ZNF217,ZNF271,ZNF654,ZNF687B,ZBTB42,ZBTB11,ZBTB10,RNF168,BARD1,MIB1
GO:CC	cellular_component	GO:0005575	1	0	16290	20	11	37241	ZFP91,ZNF217,ZNF271,ZNF654,ZNF687B,ZBTB42,ZBTB11,ZBTB10,RNF168,BARD1,MIB1
GO:CC	nuclear ubiquitin ligase complex	GO:0000152	1	0	32	20	1	37241	BARD1
GO:CC	plasma membrane	GO:0005886	1	0	2985	20	1	37241	MIB1
KEGG	Homologous recombination	KEGG:03440	0.353737	0.4513198445577812	32	20	1	37241	BARD1
KEGG	KEGG root term	KEGG:00000	1	0	5762	20	2	37241	RNF31,BARD1
KEGG	Necroptosis	KEGG:04217	1	0	162	20	1	37241	RNF31
KEGG	NOD-like receptor signaling pathway	KEGG:04621	1	0	134	20	1	37241	RNF31
