## Supplementary material for "A *de novo* transcriptomic atlas of early embryo development in the Arabian killifish": Table S7A-B

### Sheet: Table S7A
Table S7A: PFAM domains of the Zinc-finger associated genes in cluster 5
prot_id	gene_id	transcript_id	Other gene names	Gene name	Organism	Protein names	PFAM-domain
ZN335_HUMAN	TRINITY_DN1029_c0_g2	TRINITY_DN1029_c0_g2_i1.p1	ZNF335	znf335	Homo sapiens (Human)	Zinc finger protein 335 (NRC-interacting factor 1) (NIF-1)	zf-C2H2
ZNF71_HUMAN	TRINITY_DN1073_c0_g1	TRINITY_DN1073_c0_g1_i12.p1	ZNF71 EZFIT	znf71	Homo sapiens (Human)	Endothelial zinc finger protein induced by tumor necrosis factor alpha (Zinc finger protein 71)	zf-C2H2
ZFP37_HUMAN	TRINITY_DN105_c5_g1	TRINITY_DN105_c5_g1_i1.p1	ZFP37	zfp37	Homo sapiens (Human)	Zinc finger protein 37 homolog (Zfp-37)	zf-C2H2
ZFP26_MOUSE	TRINITY_DN10782_c3_g1	TRINITY_DN10782_c3_g1_i1.p1	Zfp26 Kiaa4196 Mkr3 Zfp-26	zfp26	Mus musculus (Mouse)	Zinc finger protein 26 (Zfp-26) (Protein mKR3)	zf-AD
ZN250_MOUSE	TRINITY_DN1139_c0_g1	TRINITY_DN1139_c0_g1_i1.p1	Znf250 Zfp647 Znf647	znf250	Mus musculus (Mouse)	Zinc finger protein 250 (Zinc finger protein 647)	zf-C2H2
ZN235_HUMAN	TRINITY_DN10718_c1_g1	TRINITY_DN10718_c1_g1_i7.p1	ZNF235 ZFP93 ZNF270	znf235	Homo sapiens (Human)	Zinc finger protein 235 (Zinc finger protein 270) (Zinc finger protein 93 homolog) (Zfp-93) (Zinc finger protein HZF6)
ZN271_PONAB	TRINITY_DN1140_c14_g1	TRINITY_DN1140_c14_g1_i7.p1	ZNF271	znf271	Pongo abelii (Sumatran orangutan) (Pongo pygmaeus abelii)	Zinc finger protein 271	zf-C2H2
ZN624_HUMAN	TRINITY_DN117_c8_g1	TRINITY_DN117_c8_g1_i1.p1	ZNF624 KIAA1349	znf624	Homo sapiens (Human)	Zinc finger protein 624	zf-C2H2
ZN665_PONAB	TRINITY_DN13592_c0_g1	TRINITY_DN13592_c0_g1_i2.p1	ZNF665	znf665	Pongo abelii (Sumatran orangutan) (Pongo pygmaeus abelii)	Zinc finger protein 665
ZNF24_MOUSE	TRINITY_DN1315_c6_g1	TRINITY_DN1315_c6_g1_i1.p1	Znf24 Hmcns Zfp191 Zfp24	znf24	Mus musculus (Mouse)	Zinc finger protein 24 (Hypomyelinated CNS protein) (Zinc finger protein 191) (Zinc finger protein ZF-12)	zf-C2H2
ZN184_HUMAN	TRINITY_DN13176_c0_g1	TRINITY_DN13176_c0_g1_i12.p1	ZNF184	znf184	Homo sapiens (Human)	Zinc finger protein 184	zf-C2H2
ZN142_MOUSE	TRINITY_DN1239_c0_g1	TRINITY_DN1239_c0_g1_i11.p1	Znf142 Kiaa0236 Zfp142	znf142	Mus musculus (Mouse)	Zinc finger protein 142	zf-C2H2
ZN559_HUMAN	TRINITY_DN2010_c0_g1	TRINITY_DN2010_c0_g1_i10.p2	ZNF559	znf559	Homo sapiens (Human)	Zinc finger protein 559	zf-C2H2
Z804B_HUMAN	TRINITY_DN20117_c1_g2	TRINITY_DN20117_c1_g2_i1.p1	ZNF804B	znf804b	Homo sapiens (Human)	Zinc finger protein 804B	zf-C2H2_jaz
ZN664_MOUSE	TRINITY_DN20187_c0_g1	TRINITY_DN20187_c0_g1_i10.p1	Znf664 Zfp664	znf664	Mus musculus (Mouse)	Zinc finger protein 664
ZN296_MOUSE	TRINITY_DN20322_c1_g1	TRINITY_DN20322_c1_g1_i10.p1	Znf296 Zfp296	znf296	Mus musculus (Mouse)	Zinc finger protein 296 (Hepatocellular carcinoma-associated antigen MHCA108)	zf-C2H2
ZBT48_MOUSE	TRINITY_DN21316_c0_g1	TRINITY_DN21316_c0_g1_i1.p1	Zbtb48 Hkr3 Tzap	zbtb48	Mus musculus (Mouse)	Zinc finger and BTB domain-containing protein 48 (Krueppel-related zinc finger protein 3 homolog) (Telomere zinc finger-associated protein) (TZAP)	BTB
ZN649_HUMAN	TRINITY_DN15441_c5_g2	TRINITY_DN15441_c5_g2_i1.p1	ZNF649	znf649	Homo sapiens (Human)	Zinc finger protein 649	zf-C2H2
ZFP37_RAT	TRINITY_DN21919_c1_g1	TRINITY_DN21919_c1_g1_i1.p1	Zfp37	zfp37	Rattus norvegicus (Rat)	Zinc finger protein 37 (Zfp-37)	KRAB
ZN638_MOUSE	TRINITY_DN1118_c0_g2	TRINITY_DN1118_c0_g2_i1.p1	Znf638 Np220 Zfml Zfp638	znf638	Mus musculus (Mouse)	Zinc finger protein 638 (Nuclear protein 220) (Zinc finger matrin-like protein)
ZN845_HUMAN	TRINITY_DN1120_c12_g1	TRINITY_DN1120_c12_g1_i1.p1	ZNF845	znf845	Homo sapiens (Human)	Zinc finger protein 845	BTB
ZN345_BOVIN	TRINITY_DN2260_c7_g2	TRINITY_DN2260_c7_g2_i1.p1	ZNF345	znf345	Bos taurus (Bovine)	Zinc finger protein 345	BTB
ZN679_HUMAN	TRINITY_DN101478_c0_g2	TRINITY_DN101478_c0_g2_i6.p1	ZNF679	znf679	Homo sapiens (Human)	Zinc finger protein 679	KRAB
ZN358_HUMAN	TRINITY_DN2399_c0_g1	TRINITY_DN2399_c0_g1_i1.p1	ZNF358	znf358	Homo sapiens (Human)	Zinc finger protein 358	zf-C2H2
ZN232_HUMAN	TRINITY_DN12400_c0_g1	TRINITY_DN12400_c0_g1_i3.p1	ZNF232 ZSCAN11	znf232	Homo sapiens (Human)	Zinc finger protein 232 (Zinc finger and SCAN domain-containing protein 11)	zf-C2H2
ZN583_MOUSE	TRINITY_DN1795_c0_g1	TRINITY_DN1795_c0_g1_i1.p1	Znf583 Zfp583	znf583	Mus musculus (Mouse)	Zinc finger protein 583	TINF2_N
ZN239_MOUSE	TRINITY_DN1819_c5_g1	TRINITY_DN1819_c5_g1_i1.p1	Znf239 Mok-2 Mok2 Zfp239	znf239	Mus musculus (Mouse)	Zinc finger protein 239 (Zfp-239) (Zinc finger protein MOK-2)
ZN782_HUMAN	TRINITY_DN1056_c0_g2	TRINITY_DN1056_c0_g2_i1.p1	ZNF782	znf782	Homo sapiens (Human)	Zinc finger protein 782	zf-C2H2
ZN398_HUMAN	TRINITY_DN3364_c0_g2	TRINITY_DN3364_c0_g2_i1.p1	ZNF398 KIAA1339 ZER6	znf398	Homo sapiens (Human)	Zinc finger protein 398 (Zinc finger DNA-binding protein p52/p71)	zf-C2H2
ZN366_HUMAN	TRINITY_DN394_c1_g2	TRINITY_DN394_c1_g2_i3.p1	ZNF366	znf366	Homo sapiens (Human)	Zinc finger protein 366 (Dendritic cell-specific transcript protein) (DC-SCRIPT)	zf-C2H2
ZN571_PONAB	TRINITY_DN1913_c0_g1	TRINITY_DN1913_c0_g1_i13.p3	ZNF571	znf571	Pongo abelii (Sumatran orangutan) (Pongo pygmaeus abelii)	Zinc finger protein 571	zf-C2H2
ZNF28_HUMAN	TRINITY_DN19838_c0_g1	TRINITY_DN19838_c0_g1_i1.p1	ZNF28 KOX24	znf28	Homo sapiens (Human)	Zinc finger protein 28 (Zinc finger protein KOX24)	zf-C2H2
ZN592_HUMAN	TRINITY_DN9239_c0_g2	TRINITY_DN9239_c0_g2_i1.p1	ZNF592 KIAA0211	znf592	Homo sapiens (Human)	Zinc finger protein 592	zf-C2H2
ZFYV9_HUMAN	TRINITY_DN1963_c0_g1	TRINITY_DN1963_c0_g1_i1.p1	ZFYVE9 MADHIP SARA SMADIP	zfyve9	Homo sapiens (Human)	Zinc finger FYVE domain-containing protein 9 (Mothers against decapentaplegic homolog-interacting protein) (Madh-interacting protein) (Novel serine protease) (NSP) (Receptor activation anchor) (hSARA) (Smad anchor for receptor activation)	DUF3480
ZN233_HUMAN	TRINITY_DN12715_c1_g1	TRINITY_DN12715_c1_g1_i1.p1	ZNF233	znf233	Homo sapiens (Human)	Zinc finger protein 233
ZN136_HUMAN	TRINITY_DN3287_c8_g1	TRINITY_DN3287_c8_g1_i1.p1	ZNF136	znf136	Homo sapiens (Human)	Zinc finger protein 136	zf-C2H2
ZN383_MACFA	TRINITY_DN1819_c9_g2	TRINITY_DN1819_c9_g2_i5.p1	ZNF383 QtsA-18358	znf383	Macaca fascicularis (Crab-eating macaque) (Cynomolgus monkey)	Zinc finger protein 383	zf-C2H2
ZN777_HUMAN	TRINITY_DN6346_c0_g1	TRINITY_DN6346_c0_g1_i1.p1	ZNF777 KIAA1285	znf777	Homo sapiens (Human)	Zinc finger protein 777	zf-C2H2
ZBT24_DANRE	TRINITY_DN19909_c1_g3	TRINITY_DN19909_c1_g3_i2.p1	zbtb24 zfp450 zgc:194556	zbtb24	Danio rerio (Zebrafish) (Brachydanio rerio)	Zinc finger and BTB domain-containing protein 24 (Zinc finger protein 450)	KRAB
ZN722_HUMAN	TRINITY_DN10885_c0_g1	TRINITY_DN10885_c0_g1_i11.p1	ZNF722 ZNF722P	znf722	Homo sapiens (Human)	Zinc finger protein 722
ZN214_HUMAN	TRINITY_DN2792_c0_g1	TRINITY_DN2792_c0_g1_i1.p1	ZNF214 BAZ1	znf214	Homo sapiens (Human)	Zinc finger protein 214 (BWSCR2-associated zinc finger protein 1) (BAZ-1)	zf-C2H2
ZN16L_DANRE	TRINITY_DN7357_c0_g1	TRINITY_DN7357_c0_g1_i1.p1	znf16l znf697l si:ch211-108m2.2	znf16l	Danio rerio (Zebrafish) (Brachydanio rerio)	Zinc finger protein 16-like (Zinc finger protein 697-like)	zf-C2H2
ZN155_HUMAN	TRINITY_DN34717_c0_g1	TRINITY_DN34717_c0_g1_i2.p1	ZNF155	znf155	Homo sapiens (Human)	Zinc finger protein 155
ZN813_HUMAN	TRINITY_DN4239_c0_g1	TRINITY_DN4239_c0_g1_i2.p1	ZNF813	znf813	Homo sapiens (Human)	Zinc finger protein 813	THAP
ZN337_HUMAN	TRINITY_DN124816_c0_g1	TRINITY_DN124816_c0_g1_i1.p1	ZNF337	znf337	Homo sapiens (Human)	Zinc finger protein 337	zf-C2H2
ZN112_HUMAN	TRINITY_DN4199_c1_g1	TRINITY_DN4199_c1_g1_i13.p1	ZNF112 ZFP112 ZNF228	znf112	Homo sapiens (Human)	Zinc finger protein 112 (Zfp-112) (Zinc finger protein 228)
ZBT38_HUMAN	TRINITY_DN5496_c0_g1	TRINITY_DN5496_c0_g1_i1.p1	ZBTB38	zbtb38	Homo sapiens (Human)	Zinc finger and BTB domain-containing protein 38	BTB
ZN652_HUMAN	TRINITY_DN8303_c1_g1	TRINITY_DN8303_c1_g1_i3.p1	ZNF652 KIAA0924	znf652	Homo sapiens (Human)	Zinc finger protein 652	zf-C2H2
ZN248_PONAB	TRINITY_DN4720_c1_g1	TRINITY_DN4720_c1_g1_i2.p1	ZNF248	znf248	Pongo abelii (Sumatran orangutan) (Pongo pygmaeus abelii)	Zinc finger protein 248
ZN287_HUMAN	TRINITY_DN3760_c0_g1	TRINITY_DN3760_c0_g1_i11.p1	ZNF287 ZKSCAN13	znf287	Homo sapiens (Human)	Zinc finger protein 287 (Zinc finger protein with KRAB and SCAN domains 13)	zf-AD
ZBT39_HUMAN	TRINITY_DN3767_c2_g1	TRINITY_DN3767_c2_g1_i1.p1	ZBTB39 KIAA0352	zbtb39	Homo sapiens (Human)	Zinc finger and BTB domain-containing protein 39	BTB
ZNFX1_MOUSE	TRINITY_DN39100_c0_g1	TRINITY_DN39100_c0_g1_i3.p1	Znfx1	znfx1	Mus musculus (Mouse)	NFX1-type zinc finger-containing protein 1	AAA_11
ZNF16_GORGO	TRINITY_DN9593_c0_g2	TRINITY_DN9593_c0_g2_i2.p1	ZNF16	znf16	Gorilla gorilla gorilla (Western lowland gorilla)	Zinc finger protein 16	zf-C2H2
ZNF79_HUMAN	TRINITY_DN1931_c0_g1	TRINITY_DN1931_c0_g1_i4.p1	ZNF79	znf79	Homo sapiens (Human)	Zinc finger protein 79 (ZNFpT7)	zf-AD
ZN658_HUMAN	TRINITY_DN31932_c0_g2	TRINITY_DN31932_c0_g2_i3.p1	ZNF658	znf658	Homo sapiens (Human)	Zinc finger protein 658	zf-AD
ZN345_HUMAN	TRINITY_DN1833_c0_g4	TRINITY_DN1833_c0_g4_i2.p1	ZNF345	znf345	Homo sapiens (Human)	Zinc finger protein 345 (Zinc finger protein HZF10)	zf-C2H2
ZNF3_HUMAN	TRINITY_DN12468_c0_g1	TRINITY_DN12468_c0_g1_i1.p1	ZNF3 KOX25	znf3	Homo sapiens (Human)	Zinc finger protein 3 (Zinc finger protein HF.12) (Zinc finger protein HZF3.1) (Zinc finger protein KOX25)
ZN479_HUMAN	TRINITY_DN11470_c2_g1	TRINITY_DN11470_c2_g1_i2.p1	ZNF479	znf479	Homo sapiens (Human)	Zinc finger protein 479 (Zinc finger protein Kr19) (HKr19)	zf-C2H2
ZN363_HUMAN	TRINITY_DN4961_c4_g1	TRINITY_DN4961_c4_g1_i3.p1	RCHY1 ARNIP CHIMP PIRH2 RNF199 ZNF363	rchy1	Homo sapiens (Human)	RING finger and CHY zinc finger domain-containing protein 1 (EC 2.3.2.27) (Androgen receptor N-terminal-interacting protein) (CH-rich-interacting match with PLAG1) (E3 ubiquitin-protein ligase Pirh2) (RING finger protein 199) (RING-type E3 ubiquitin transferase RCHY1) (Zinc finger protein 363) (p53-induced RING-H2 protein) (hPirh2)	zf-CHY
ZNF22_MOUSE	TRINITY_DN1120_c5_g1	TRINITY_DN1120_c5_g1_i3.p1	Znf22 Krox25 Krox26 Zfp422	znf22	Mus musculus (Mouse)	Zinc finger protein 22 (Zinc finger protein 422) (Zinc finger protein Krox-25) (Zinc finger protein Krox-26)	zf-C2H2
ZBT11_MOUSE	TRINITY_DN117_c1_g2	TRINITY_DN117_c1_g2_i1.p1	Zbtb11	zbtb11	Mus musculus (Mouse)	Zinc finger and BTB domain-containing protein 11	zf-C2H2
ZBT49_HUMAN	TRINITY_DN15487_c0_g1	TRINITY_DN15487_c0_g1_i10.p1	ZBTB49 ZNF509	zbtb49	Homo sapiens (Human)	Zinc finger and BTB domain-containing protein 49 (Zinc finger protein 509)	BTB
ZBT45_MOUSE	TRINITY_DN2695_c11_g2	TRINITY_DN2695_c11_g2_i1.p1	Zbtb45 Gm157 Zfp499	zbtb45	Mus musculus (Mouse)	Zinc finger and BTB domain-containing protein 45 (Zinc finger protein 499)	BTB
ZBT8B_HUMAN	TRINITY_DN8224_c0_g1	TRINITY_DN8224_c0_g1_i5.p1	ZBTB8B	zbtb8b	Homo sapiens (Human)	Zinc finger and BTB domain-containing protein 8B	BTB
ZBT44_HUMAN	TRINITY_DN4428_c0_g2	TRINITY_DN4428_c0_g2_i1.p1	ZBTB44 BTBD15 ZNF851	zbtb44	Homo sapiens (Human)	Zinc finger and BTB domain-containing protein 44 (BTB/POZ domain-containing protein 15) (Zinc finger protein 851)	BTB
ZBT22_CANLF	TRINITY_DN472_c0_g2	TRINITY_DN472_c0_g2_i1.p1	ZBTB22 ZNF297	zbtb22	Canis lupus familiaris (Dog) (Canis familiaris)	Zinc finger and BTB domain-containing protein 22 (Zinc finger protein 297)	BTB
ZC12B_HUMAN	TRINITY_DN16503_c1_g1	TRINITY_DN16503_c1_g1_i1.p1	ZC3H12B CXorf32 MCPIP2	zc3h12b	Homo sapiens (Human)	Probable ribonuclease ZC3H12B (EC 3.1.-.-) (MCP-induced protein 2) (Zinc finger CCCH domain-containing protein 12B)	RNase_Zc3h12a
ZC3HD_MOUSE	TRINITY_DN13267_c0_g1	TRINITY_DN13267_c0_g1_i2.p1	Zc3h13	zc3h13	Mus musculus (Mouse)	Zinc finger CCCH domain-containing protein 13	zf-CCCH
ZMAT1_XENTR	TRINITY_DN89829_c0_g1	TRINITY_DN89829_c0_g1_i2.p1	zmat1 TNeu105p20.1 TTpA018g05.1	zmat1	Xenopus tropicalis (Western clawed frog) (Silurana tropicalis)	Zinc finger matrin-type protein 1	zf-met
ZMYM4_HUMAN	TRINITY_DN12447_c0_g1	TRINITY_DN12447_c0_g1_i12.p1	ZMYM4 KIAA0425 ZNF262	zmym4	Homo sapiens (Human)	Zinc finger MYM-type protein 4 (Zinc finger protein 262)	DUF3504
ZMY19_RAT	TRINITY_DN29677_c0_g2	TRINITY_DN29677_c0_g2_i5.p1	Zmynd19 Mizip	zmynd19	Rattus norvegicus (Rat)	Zinc finger MYND domain-containing protein 19 (Melanin-concentrating hormone receptor 1-interacting zinc finger protein) (MCH-R1-interacting zinc finger protein)	HNH_3
ZDH11_DANRE	TRINITY_DN9712_c0_g1	TRINITY_DN9712_c0_g1_i1.p1	zdhhc11 dhhc11	zdhhc11	Danio rerio (Zebrafish) (Brachydanio rerio)	Palmitoyltransferase ZDHHC11 (EC 2.3.1.225) (DHHC domain-containing protein 11) (Zinc finger DHHC domain-containing protein 11)	DHHC
ZFY21_HUMAN	TRINITY_DN5205_c0_g2	TRINITY_DN5205_c0_g2_i1.p1	ZFYVE21	zfyve21	Homo sapiens (Human)	Zinc finger FYVE domain-containing protein 21 (ZF21)	FYVE
ZFYV1_HUMAN	TRINITY_DN29873_c0_g1	TRINITY_DN29873_c0_g1_i1.p1	ZFYVE1 DFCP1 KIAA1589 TAFF1 ZNFN2A1 PP10436	zfyve1	Homo sapiens (Human)	Zinc finger FYVE domain-containing protein 1 (Double FYVE-containing protein 1) (SR3) (Tandem FYVE fingers-1)	FYVE
ZEP3_MOUSE	TRINITY_DN35195_c0_g1	TRINITY_DN35195_c0_g1_i1.p1	Hivep3 KBP1 Kiaa1555 Krc Rc shn3 Zas3	hivep3	Mus musculus (Mouse)	Transcription factor HIVEP3 (Human immunodeficiency virus type I enhancer-binding protein 3 homolog) (KB-binding and recognition component) (Kappa-B and V(D)J recombination signal sequences-binding protein) (Kappa-binding protein 1) (KBP-1) (Recombinant component) (Schnurri-3) (Zinc finger protein ZAS3)	zf-C2H2
ZKSC5_PANTR	TRINITY_DN6926_c0_g1	TRINITY_DN6926_c0_g1_i10.p1	ZKSCAN5 ZFP95	zkscan5	Pan troglodytes (Chimpanzee)	Zinc finger protein with KRAB and SCAN domains 5 (Zinc finger protein 95 homolog) (Zfp-95)	zf-AD

### Sheet: Table S7B
Table S7B: gProfiler GO enrichment analysis of the Zinc-finger associated genes in cluster 5
source	term_name	term_id	adjusted_p_value	negative_log10_of_adjusted_p_value	term_size	query_size	intersection_size	effective_domain_size	intersections
GO:MF	DNA-binding transcription factor activity	GO:0003700	0.00255435	2.5927196946122035	1117	17	8	14775	ZNF271,ZNF296,ZNF366,ZBTB38,ZNF652,ZBTB39,ZBTB11,ZBTB8B
GO:MF	metal ion binding	GO:0046872	0.00426888	2.3696856513149394	2617	17	11	14775	ZNF335,ZNF271,ZNF142,ZNF296,ZNF638,ZNF366,ZBTB24,ZC3H13,ZMAT1,ZFYVE21,ZFYVE1
GO:MF	cation binding	GO:0043169	0.00533705	2.2726985876486383	2677	17	11	14775	ZNF335,ZNF271,ZNF142,ZNF296,ZNF638,ZNF366,ZBTB24,ZC3H13,ZMAT1,ZFYVE21,ZFYVE1
GO:MF	transcription regulator activity	GO:0140110	0.00857588	2.0667213097203385	1318	17	8	14775	ZNF271,ZNF296,ZNF366,ZBTB38,ZNF652,ZBTB39,ZBTB11,ZBTB8B
GO:MF	RNA polymerase II cis-regulatory region sequence-specific DNA binding	GO:0000978	0.024348780034009657	1.6135227937007062	752	17	6	14775	ZNF271,ZNF296,ZNF366,ZBTB38,ZBTB39,ZBTB8B
GO:MF	cis-regulatory region sequence-specific DNA binding	GO:0000987	0.026957752234629283	1.5693163225519233	766	17	6	14775	ZNF271,ZNF296,ZNF366,ZBTB38,ZBTB39,ZBTB8B
GO:BP	regulation of transcription by RNA polymerase II	GO:0006357	4.94964e-06	5.305426417560004	1468	12	10	14094	ZNF271,ZNF142,ZNF296,ZBTB48,ZNF366,ZBTB38,ZNF652,ZBTB39,ZBTB11,ZBTB8B
GO:BP	transcription by RNA polymerase II	GO:0006366	7.8189e-06	5.106854157532562	1538	12	10	14094	ZNF271,ZNF142,ZNF296,ZBTB48,ZNF366,ZBTB38,ZNF652,ZBTB39,ZBTB11,ZBTB8B
GO:BP	regulation of primary metabolic process	GO:0080090	1.02152e-05	4.990755051921643	2239	12	11	14094	ZNF271,ZNF142,ZNF296,ZBTB48,ZNF638,ZNF366,ZBTB38,ZNF652,ZBTB39,ZBTB11,ZBTB8B
GO:BP	regulation of DNA-templated transcription	GO:0006355	2.60299e-05	4.584527019259909	1739	12	10	14094	ZNF271,ZNF142,ZNF296,ZBTB48,ZNF366,ZBTB38,ZNF652,ZBTB39,ZBTB11,ZBTB8B
GO:BP	regulation of RNA biosynthetic process	GO:2001141	2.61766e-05	4.582086912871177	1740	12	10	14094	ZNF271,ZNF142,ZNF296,ZBTB48,ZNF366,ZBTB38,ZNF652,ZBTB39,ZBTB11,ZBTB8B
GO:BP	regulation of gene expression	GO:0010468	3.2892e-05	4.482909150931995	2494	12	11	14094	ZNF271,ZNF142,ZNF296,ZBTB48,ZNF638,ZNF366,ZBTB38,ZNF652,ZBTB39,ZBTB11,ZBTB8B
GO:BP	regulation of macromolecule biosynthetic process	GO:0010556	3.79227e-05	4.4211	2527	12	11	14094	ZNF271,ZNF142,ZNF296,ZBTB48,ZNF638,ZNF366,ZBTB38,ZNF652,ZBTB39,ZBTB11,ZBTB8B
GO:BP	regulation of biosynthetic process	GO:0009889	4.32726e-05	4.36379	2558	12	11	14094	ZNF271,ZNF142,ZNF296,ZBTB48,ZNF638,ZNF366,ZBTB38,ZNF652,ZBTB39,ZBTB11,ZBTB8B
GO:BP	DNA-templated transcription	GO:0006351	4.39901e-05	4.356644577474889	1835	12	10	14094	ZNF271,ZNF142,ZNF296,ZBTB48,ZNF366,ZBTB38,ZNF652,ZBTB39,ZBTB11,ZBTB8B
GO:BP	regulation of RNA metabolic process	GO:0051252	5.0461e-05	4.2970441025581545	1861	12	10	14094	ZNF271,ZNF142,ZNF296,ZBTB48,ZNF366,ZBTB38,ZNF652,ZBTB39,ZBTB11,ZBTB8B
GO:BP	regulation of nucleobase-containing compound metabolic process	GO:0019219	7.45342e-05	4.1276446705845355	1937	12	10	14094	ZNF271,ZNF142,ZNF296,ZBTB48,ZNF366,ZBTB38,ZNF652,ZBTB39,ZBTB11,ZBTB8B
GO:BP	regulation of macromolecule metabolic process	GO:0060255	7.57739e-05	4.120480101388943	2694	12	11	14094	ZNF271,ZNF142,ZNF296,ZBTB48,ZNF638,ZNF366,ZBTB38,ZNF652,ZBTB39,ZBTB11,ZBTB8B
GO:BP	regulation of metabolic process	GO:0019222	0.000136042	3.8663273389351427	2844	12	11	14094	ZNF271,ZNF142,ZNF296,ZBTB48,ZNF638,ZNF366,ZBTB38,ZNF652,ZBTB39,ZBTB11,ZBTB8B
GO:BP	RNA biosynthetic process	GO:0032774	0.000293255	3.5327547965666377	3054	12	11	14094	ZNF271,ZNF142,ZNF296,ZBTB48,ZNF638,ZNF366,ZBTB38,ZNF652,ZBTB39,ZBTB11,ZBTB8B
GO:BP	nucleic acid biosynthetic process	GO:0141187	0.000326947	3.485522670971526	3085	12	11	14094	ZNF271,ZNF142,ZNF296,ZBTB48,ZNF638,ZNF366,ZBTB38,ZNF652,ZBTB39,ZBTB11,ZBTB8B
GO:BP	RNA metabolic process	GO:0016070	0.000442523	3.354064560027697	3173	12	11	14094	ZNF271,ZNF142,ZNF296,ZBTB48,ZNF638,ZNF366,ZBTB38,ZNF652,ZBTB39,ZBTB11,ZBTB8B
GO:BP	nucleobase-containing compound biosynthetic process	GO:0034654	0.000588013	3.2306127376269256	3258	12	11	14094	ZNF271,ZNF142,ZNF296,ZBTB48,ZNF638,ZNF366,ZBTB38,ZNF652,ZBTB39,ZBTB11,ZBTB8B
GO:BP	nucleic acid metabolic process	GO:0090304	0.00120063	2.920589734733426	3482	12	11	14094	ZNF271,ZNF142,ZNF296,ZBTB48,ZNF638,ZNF366,ZBTB38,ZNF652,ZBTB39,ZBTB11,ZBTB8B
GO:BP	nucleobase-containing compound metabolic process	GO:0006139	0.00299183	2.5240637390457197	3792	12	11	14094	ZNF271,ZNF142,ZNF296,ZBTB48,ZNF638,ZNF366,ZBTB38,ZNF652,ZBTB39,ZBTB11,ZBTB8B
GO:BP	gene expression	GO:0010467	0.0076719	2.115097242776902	4142	12	11	14094	ZNF271,ZNF142,ZNF296,ZBTB48,ZNF638,ZNF366,ZBTB38,ZNF652,ZBTB39,ZBTB11,ZBTB8B
GO:BP	macromolecule biosynthetic process	GO:0009059	0.014303118771900065	1.8445692550002333	4392	12	11	14094	ZNF271,ZNF142,ZNF296,ZBTB48,ZNF638,ZNF366,ZBTB38,ZNF652,ZBTB39,ZBTB11,ZBTB8B
GO:CC	nucleus	GO:0005634	0.000109475	3.960683733756411	4826	14	13	16290	ZNF335,ZNF271,ZNF142,ZNF296,ZBTB48,ZNF638,ZNF366,ZNF592,ZBTB38,ZNF652,ZBTB39,ZBTB11,ZMAT1
GO:CC	intracellular membrane-bounded organelle	GO:0043231	0.024142919504850244	1.617210213601521	7436	14	13	16290	ZNF335,ZNF271,ZNF142,ZNF296,ZBTB48,ZNF638,ZNF366,ZNF592,ZBTB38,ZNF652,ZBTB39,ZBTB11,ZMAT1
GO:CC	membrane-bounded organelle	GO:0043227	0.034900482331610284	1.4571685709631896	7663	14	13	16290	ZNF335,ZNF271,ZNF142,ZNF296,ZBTB48,ZNF638,ZNF366,ZNF592,ZBTB38,ZNF652,ZBTB39,ZBTB11,ZMAT1
GO:CC	intracellular organelle	GO:0043229	0.0434684	1.3618260590942584	9520	14	14	16290	ZNF335,ZNF271,ZNF142,ZNF296,ZBTB48,ZNF638,ZNF366,ZNF592,ZBTB38,ZNF652,ZBTB39,ZBTB11,ZMAT1,ZFYVE1
